# MND1 and PSMC3IP control PARP inhibitor sensitivity in mitotic cells

**DOI:** 10.1101/2022.08.24.505108

**Authors:** Anabel Zelceski, Paola Francica, Lea Lingg, Merve Mutlu, Colin Stok, Martin Liptay, John Alexander, Joseph S. Baxter, Rachel Brough, Aditi Gulati, Syed Haider, Maya Raghunandan, Feifei Song, Sandhya Sridhar, Josep V. Forment, Mark J. O’Connor, Barry R. Davies, Marcel A.T.M. van Vugt, Dragomir B. Krastev, Stephen J. Pettitt, Andrew N. J. Tutt, Sven Rottenberg, Christopher J. Lord

**Affiliations:** The CRUK Gene Function Laboratory and The Institute of Cancer Research, London, SW3 6JB, UK; Breast Cancer Now Toby Robins Breast Cancer Research Centre, The Institute of Cancer Research, London, SW3 6JB, UK; Institute of Animal Pathology, Vetsuisse Faculty, University of Bern, 3012 Bern, Switzerland; Departement of Biomedical Research (DBMR), Cancer Therapy Resistance Cluster, University of Bern, 3012 Bern, Switzerland; Department of Medical Oncology, University Medical Center Groningen, University of Groningen, Hanzeplein 1, 9713GZ, Groningen, The Netherlands; Oncology R&D, AstraZeneca, Cambridge, United Kingdom; Division of Molecular Pathology, The Netherlands Cancer Institute, 1066CX Amsterdam, The Netherlands; Bern Center for Precision Medicine, University of Bern, 3012 Bern, Switzerland

**Keywords:** MND1, PSMC3IP, PARP inhibitor, DNA repair

## Abstract

The PSMC3IP-MND1 heterodimer promotes RAD51 and DMC1-dependent D-loop formation during meiosis in yeast and mammalian organisms. For this purpose, it catalyzes the DNA strand exchange activities of the recombinases. Interestingly, in a panel of genome-scale CRISPR-Cas9 mutagenesis and interference screens in mitotic cells, we found that depletion of either *PSMC3IP* or *MND1* caused sensitivity to clinical Poly (ADP-Ribose) Polymerase inhibitors (PARPi). A retroviral mutagenesis screen in mitotic cells also identified *PSMC3IP* and *MND1* as genetic determinants of ionizing radiation sensitivity. The role *PSMC3IP* and *MND1* play in preventing PARPi sensitivity in mitotic cells appears to be independent of a previously described role in alternative lengthening of telomeres (ALT). *PSMC3IP* or *MND1* depleted cells accumulate toxic RAD51 foci in response to DNA damage, show impaired homology-directed DNA repair, and become PARPi sensitive, even in cells lacking both *BRCA1* and *TP53BP1*. Although replication fork reversal is also affected, the epistatic relationship between *PSMC3IP-MND1* and *BRCA1/BRCA2* suggests that the abrogated D-loop formation is the major cause of PARPi sensitivity. This is corroborated by the fact that a *PSMC3IP* p.Glu201del D-loop formation mutant associated with ovarian dysgenesis fails to reverse PARPi sensitivity. These observations suggest that meiotic proteins such as MND1 and PSMC3IP could have a greater role in mitotic cells in determining the response to therapeutic DNA damage.
