## Supplementary_table-5 for "MND1 and PSMC3IP control PARP inhibitor sensitivity in mitotic cells"

### Sheet: ST5. KEGG Olaparib CRISPRn
Supplementary Table 5. KEGG analysis of olaparib vs CRISPRn data
Term	Overlap	P-value	Adjusted P-value	Old P-value	Old Adjusted P-value	Odds Ratio	Combined Score	Genes
Ribosome	31/158	1.84e-12	4.94e-10	0	0	5.46737	147.721	MRPS17;RPL5;MRPS16;RPL32;MRPS11;MRPS12;RPL11;MRPL16;MRPL17;MRPL34;MRPL35;RPL6;MRPL1;RPL36;RPL18;RPL17;RPS7;RPS8;RPL23;MRPS18A;MRPL28;RPL23A;MRPS18C;MRPL22;RPS28;RPL37A;RPL24;RPL27;RPS20;UBA52;RPS23
Ribosome biogenesis in eukaryotes	25/108	5.68e-12	5.55e-10	0	0	6.71468	173.872	POP5;NVL;HEATR1;FCF1;NMD3;PWP2;SPATA5;WDR43;NOL6;RRP7A;NXF3;TCOF1;RPP38;UTP6;RPP40;GNL2;GTPBP4;TBL3;LSG1;GNL3L;EIF6;CSNK2B;XRN2;SBDS;MPHOSPH10
Homologous recombination	16/41	6.21e-12	5.55e-10	0	0	14.1616	365.427	MUS81;BARD1;XRCC2;XRCC3;BRCA1;RAD51B;RAD50;RAD51;RAD51C;EME1;RPA3;POLD2;RBBP8;RAD54L;ATM;NBN
RNA transport	28/186	1.19e-08	7.96e-07	0	0	3.94892	72.0612	POP5;GEMIN2;EIF4A3;NMD3;PNN;NXF3;NUP85;MAGOH;NUP43;RPP14;EIF4E;RPP38;EIF2B5;EIF2B4;EIF2B3;UBE2I;NCBP1;EIF1AX;RPP40;TRNT1;THOC5;THOC7;EEF1A1;EIF5;STRAP;GEMIN6;EIF3A;EIF3B
Huntington disease	37/306	2.58e-08	1.38e-06	0	0	3.0796	53.8137	NDUFB9;NDUFA13;PSMD12;NDUFA11;NDUFB10;DCTN4;CLTC;DCTN3;NDUFC2-KCTD14;PSMB7;ACTR1A;POLR2A;POLR2B;POLR2D;POLR2E;UQCRFS1;POLR2G;CYC1;POLR2H;NDUFV1;GRIA4;TBP;COX6C;SOD1;PSMA5;PSMA6;PSMA3;NDUFS8;PSMA2;NDUFS5;NDUFS3;NDUFS2;VDAC1;PIK3C3;UQCRC2;SLC25A31;ACTR10
RNA polymerase	11/31	4.19e-08	1.75e-06	0	0	12.1032	205.609	POLR2A;POLR3B;POLR2B;POLR1B;POLR2D;POLR1C;POLR2E;POLR2G;POLR3H;POLR2H;POLR3K
Ubiquitin mediated proteolysis	23/140	4.56e-08	1.75e-06	0	0	4.36429	73.7671	UBE2I;FBXW11;FBXW7;UBA6;FANCL;SMURF1;UBE2D2;HUWE1;BRCA1;RCHY1;UBE2L3;CUL4A;HERC4;FZR1;CDC23;CDC27;CDC16;MDM2;UBA3;UBE2N;UBA1;UBA52;UBE2M
Fanconi anemia pathway	14/54	5.69e-08	1.91e-06	0	0	7.72064	128.792	MUS81;WDR48;FANCM;RMI1;FANCL;BRCA1;RAD51C;SLX4;RAD51;EME1;FANCD2;RPA3;USP1;TELO2
Spliceosome	23/150	1.68e-07	5.01e-06	0	0	4.01853	62.6807	SF3B4;PRPF38B;NCBP1;EIF4A3;DDX42;CDC5L;CRNKL1;LSM4;LSM2;LSM7;HNRNPK;PRPF18;PHF5A;PUF60;U2AF2;MAGOH;PPIE;SRSF3;SNRPA1;PRPF31;SRSF7;SF3B1;SRSF10
mRNA surveillance pathway	17/98	1.17e-06	3.14e-05	0	0	4.63579	63.3143	CPSF6;RNGTT;CPSF1;NCBP1;RNMT;CSTF3;CPSF3;EIF4A3;PPP2R2A;GSPT1;WDR33;PPP1CB;PNN;NXF3;CLP1;MAGOH;BCL2L2-PABPN1
Oxidative phosphorylation	20/133	1.45e-06	3.54e-05	0	0	3.91647	52.6443	NDUFB9;NDUFA13;NDUFA11;NDUFB10;ATP6AP1;COX15;COX6C;NDUFC2-KCTD14;NDUFS8;NDUFS5;NDUFS3;COX11;UQCRFS1;NDUFS2;UQCRC2;CYC1;ATP6V1G3;NDUFV1;ATP6V0C;ATP6V1C1
DNA replication	10/36	2.29e-06	5.11e-05	0	0	8.45136	109.756	RNASEH2C;POLA1;RNASEH2B;POLA2;RNASEH2A;RFC4;MCM7;LIG1;RPA3;POLD2
Cell cycle	18/124	8e-06	0.000165	0	0	3.75025	44.0113	MCM7;PLK1;SMC3;CCNB2;ORC4;CCNB1;FZR1;WEE1;CDC23;DBF4;ORC1;ESPL1;CDC27;CDC16;MDM2;ATM;BUB3;MAD2L1
Amyotrophic lateral sclerosis	34/364	3.1e-05	0.000566	0	0	2.29117	23.7883	NDUFB9;NDUFA13;PSMD12;NDUFA11;NDUFB10;DCTN4;DCTN3;WDR41;NDUFC2-KCTD14;PSMB7;ACTR1A;NXF3;NUP85;UQCRFS1;NUP43;CYC1;NDUFV1;NCBP1;COX6C;SOD1;PSMA5;PSMA6;PSMA3;NDUFS8;PSMA2;NDUFS5;NDUFS3;SRSF3;NDUFS2;VDAC1;PIK3C3;UQCRC2;ACTR10;SRSF7
Diabetic cardiomyopathy	23/203	3.17e-05	0.000566	0	0	2.82738	29.2927	NDUFB9;NDUFA13;NDUFA11;NDUFB10;CMA1;PTEN;ATP2A2;COX6C;NDUFC2-KCTD14;TGFBR2;PPP1CB;NDUFS8;PIK3CA;NDUFS5;PDK4;NDUFS3;UQCRFS1;NDUFS2;VDAC1;UQCRC2;CYC1;SLC25A31;NDUFV1
Parkinson disease	25/249	0.000109	0.0018211	0	0	2.4696	22.5393	NDUFB9;NDUFA13;PSMD12;NDUFA11;NDUFB10;NDUFC2-KCTD14;UBE2L3;PSMB7;UQCRFS1;CYC1;NDUFV1;COX6C;PSMA5;PSMA6;PSMA3;NDUFS8;PSMA2;NDUFS5;NDUFS3;NDUFS2;VDAC1;UBA1;UQCRC2;SLC25A31;UBA52
RNA degradation	12/79	0.000164	0.00257959	0	0	3.93617	34.3151	DDX6;EXOSC6;LSM7;PNPT1;XRN2;WDR61;SKIV2L;ENO1;EXOSC3;EXOSC2;LSM4;LSM2
Prion disease	26/273	0.000188	0.00280461	0	0	2.32912	19.9771	NDUFB9;NDUFA13;PSMD12;NDUFA11;NDUFB10;NDUFC2-KCTD14;PSMB7;UQCRFS1;MAPK1;CYC1;NDUFV1;COX6C;SOD1;PSMA5;PSMA6;PSMA3;NDUFS8;PIK3CA;PSMA2;NDUFS5;CSNK2B;NDUFS3;NDUFS2;VDAC1;UQCRC2;SLC25A31
Thermogenesis	23/232	0.000243	0.00342527	0	0	2.43134	20.2363	NDUFB9;NDUFA13;SMARCB1;KDM1A;NDUFA11;COX16;NDUFB10;COX15;ACTL6A;COX6C;NDUFC2-KCTD14;NDUFS8;NDUFS5;NDUFAF2;NDUFS3;COX11;UQCRFS1;NDUFS2;UQCRC2;CYC1;NDUFV1;COA6;COX20
Cellular senescence	17/156	0.000518	0.00694353	0	0	2.6932	20.3746	FBXW11;PTEN;TGFBR2;PPP1CB;CCNB2;CCNB1;RAD50;PIK3CA;MDM2;MAPK1;VDAC1;ATM;RAD1;NBN;SLC25A31;RAD9A;LIN52
Aminoacyl-tRNA biosynthesis	10/66	0.000577	0.00736257	0	0	3.91768	29.2173	SEPSECS;SARS2;AARS2;PARS2;MARS2;GATC;QRSL1;YARS2;CARS2;FARS2
Coronavirus disease	22/232	0.000605	0.00736415	0	0	2.31173	17.1324	RPL5;RPL32;RPS7;CHUK;RPS8;RPL23;RPL11;RPL23A;RPL6;RPS28;PIK3CA;RPL37A;RPL36;RPL24;MAPK1;RPL27;RPS20;MASP2;RPL18;UBA52;RPL17;RPS23
Basal transcription factors	8/45	0.000684	0.00797107	0	0	4.73739	34.5234	GTF2A2;GTF2H2C;TBP;TAF13;ERCC2;TAF9B;GTF2H3;TAF2
Nucleotide excision repair	8/47	0.000924	0.0103139	0	0	4.49398	31.4003	CUL4A;GTF2H2C;RFC4;LIG1;RPA3;POLD2;ERCC2;GTF2H3
Pathways of neurodegeneration	36/475	0.00110554	0.0118514	0	0	1.81733	12.3713	NDUFB9;NDUFA13;PSMD12;NDUFA11;NDUFB10;DCTN4;DCTN3;WDR41;ATP2A2;NDUFC2-KCTD14;UBE2L3;PSMB7;ACTR1A;UQCRFS1;MAPK1;CYC1;NDUFV1;GRIA4;COX6C;SOD1;PSMA5;PSMA6;PSMA3;NDUFS8;PSMA2;NDUFS5;CSNK2B;NDUFS3;NDUFS2;PIK3C3;VDAC1;UBA1;UQCRC2;SLC25A31;UBA52;ACTR10
Terpenoid backbone biosynthesis	5/22	0.00228575	0.0235608	0	0	6.42886	39.0943	FDPS;IDI1;GGPS1;HMGCS1;PDSS2
mTOR signaling pathway	15/154	0.00327917	0.0325488	0	0	2.37085	13.5617	WDR59;CHUK;MIOS;CAB39;PTEN;STK11;RRAGA;PIK3CA;GRB10;MAPK1;LAMTOR2;ATP6V1G3;EIF4E;TELO2;ATP6V1C1
Non-alcoholic fatty liver disease	15/155	0.00348724	0.0327292	0	0	2.35379	13.3193	NDUFB9;NDUFA13;NDUFA11;NDUFB10;COX6C;NDUFC2-KCTD14;NDUFS8;PIK3CA;NDUFS5;NDUFS3;UQCRFS1;NDUFS2;UQCRC2;CYC1;NDUFV1
Alzheimer disease	28/369	0.00368629	0.0327292	0	0	1.81205	10.1531	NDUFB9;NDUFA13;PSMD12;NDUFA11;NDUFB10;ATP2A2;NDUFC2-KCTD14;PSMB7;UQCRFS1;MAPK1;CYC1;NDUFV1;CHUK;COX6C;PSMA5;PSMA6;PSMA3;NDUFS8;PIK3CA;PSMA2;NDUFS5;CSNK2B;NDUFS3;NDUFS2;VDAC1;PIK3C3;UQCRC2;SLC25A31
Proteasome	7/46	0.00370236	0.0327292	0	0	3.92772	21.9905	PSMA5;PSMB7;PSMA6;PSMD12;PSMA3;PSMA2;PSME3
Human T-cell leukemia virus 1 infection	19/219	0.00378584	0.0327292	0	0	2.09011	11.6555	FDPS;TBP;CHUK;PTEN;TGFBR2;POLB;CCNB2;CD4;CDC23;ESPL1;PIK3CA;CDC27;CDC16;MAPK1;VDAC1;ATM;BUB3;SLC25A31;MAD2L1
Amino sugar and nucleotide sugar metabolism	7/48	0.00472172	0.0395444	0	0	3.73574	20.007	CYB5R4;PMM1;HEXB;PMM2;PGM3;NANS;GCK
FoxO signaling pathway	13/131	0.0051	0.0414182	0	0	2.4175	12.7608	PLK4;CHUK;PRMT1;PLK1;PTEN;TGFBR2;CCNB2;STK11;CCNB1;PIK3CA;MDM2;MAPK1;ATM
Retrograde endocannabinoid signaling	14/148	0.00571944	0.0450827	0	0	2.29331	11.8424	NDUFB9;NDUFA13;GABRB1;NDUFA11;NDUFB10;NDUFC2-KCTD14;NDUFS8;NDUFS5;GNB4;NDUFS3;NDUFS2;MAPK1;NDUFV1;GRIA4
Cytosolic DNA-sensing pathway	8/63	0.00614625	0.0470627	0	0	3.18397	16.2125	AIM2;CHUK;POLR3B;POLR1C;POLR2E;POLR3H;POLR2H;POLR3K
Oocyte meiosis	12/129	0.0114249	0.0850524	0	0	2.24813	10.0535	PPP1CB;CCNB2;CCNB1;CDC23;ESPL1;FBXW11;CDC27;PLK1;CDC16;MAPK1;SMC3;MAD2L1
Progesterone-mediated oocyte maturation	10/100	0.0124953	0.0905065	0	0	2.43332	10.6638	CCNB2;CCNB1;FZR1;CDC23;PIK3CA;CDC27;PLK1;CDC16;MAPK1;MAD2L1
Base excision repair	5/33	0.0138391	0.0976018	0	0	3.90099	16.6972	POLB;LIG1;POLD2;XRCC1;LIG3
p53 signaling pathway	8/73	0.0145698	0.100121	0	0	2.69271	11.387	CCNB2;CCNB1;RRM2;SIVA1;PTEN;MDM2;ATM;RCHY1
Mismatch repair	4/23	0.0168378	0.112813	0	0	4.59597	18.7705	RFC4;LIG1;RPA3;POLD2
Spinocerebellar ataxia	12/143	0.0239391	0.15648	0	0	2.00639	7.48834	PSMA5;PSMA6;PSMB7;PSMD12;PSMA3;TBP;PIK3CA;PSMA2;ATP2A2;VDAC1;PIK3C3;SLC25A31
Porphyrin and chlorophyll metabolism	5/43	0.0392936	0.250731	0	0	2.87291	9.29872	COX15;UROD;MMAB;HMBS;FXN
Pentose phosphate pathway	4/30	0.040971	0.255354	0	0	3.35736	10.7264	RPIA;RPE;IDNK;PGD
SNARE interactions in vesicular transport	4/33	0.0552375	0.32906	0	0	3.00958	8.71607	GOSR2;GOSR1;SNAP23;BET1
One carbon pool by folate	3/20	0.0552527	0.32906	0	0	3.84851	11.1447	ATIC;MTHFD1;GART
Vibrio cholerae infection	5/50	0.0675907	0.393789	0	0	2.42512	6.53397	ATP6AP1;SEC61G;ATP6V1G3;ATP6V0C;ATP6V1C1
Herpes simplex virus 1 infection	29/498	0.0758653	0.432593	0	0	1.35685	3.49904	ZNF430;ZNF492;PPP1CB;ZFP14;NXF3;ZNF85;ZNF569;ZNF404;ZFP37;ZNF565;ZNF564;ZNF486;ZNF189;ZNF441;EIF2B5;EIF2B4;EIF2B3;CHUK;ZNF181;ZNF90;PIK3CA;ZNF93;ZNF614;SRSF3;ZNF780A;SRSF7;ZNF510;ZNF256;ZNF233
Ubiquinone and other terpenoid-quinone biosynthesis	02/11	0.0815843	0.455512	0	0	4.84277	12.1366	COQ2;COQ5
Cardiac muscle contraction	7/87	0.0880102	0.481362	0	0	1.91065	4.64346	CASQ2;ATP2A2;UQCRFS1;UQCRC2;ATP1A1;CYC1;COX6C
Various types of N-glycan biosynthesis	4/39	0.0906821	0.486056	0	0	2.49287	5.98386	DAD1;HEXB;ALG2;ALG13
Pyrimidine metabolism	5/56	0.0988541	0.519468	0	0	2.13914	4.95021	RRM1;RRM2;CTPS1;UMPS;DHODH
Biosynthesis of unsaturated fatty acids	3/27	0.113488	0.573862	0	0	2.72503	5.92983	SCD;HSD17B12;ELOVL7
Collecting duct acid secretion	3/27	0.113488	0.573862	0	0	2.72503	5.92983	ATP6V1G3;ATP6V0C;ATP6V1C1
Autophagy	9/137	0.149559	0.742255	0	0	1.53499	2.91659	VMP1;STK11;RRAGA;PIK3CA;PTEN;WDR41;MAPK1;PIK3C3;CFLAR
Thyroid hormone signaling pathway	8/121	0.163524	0.79681	0	0	1.545	2.79768	MED12;NCOR1;MED30;PIK3CA;MDM2;ATP2A2;MAPK1;ATP1A1
Sphingolipid metabolism	4/49	0.167626	0.800186	0	0	1.93788	3.4611	CERS3;ASAH1;KDSR;SGPP2
Selenocompound metabolism	2/17	0.170189	0.800186	0	0	2.90475	5.14387	SEPSECS;MARS2
Fructose and mannose metabolism	3/33	0.175539	0.811111	0	0	2.17934	3.79182	TPI1;PMM1;PMM2
Epithelial cell signaling in Helicobacter pylori infection	5/70	0.193811	0.865559	0	0	1.67717	2.75202	ATP6AP1;CHUK;ATP6V1G3;ATP6V0C;ATP6V1C1
Shigellosis	14/246	0.195891	0.865559	0	0	1.31775	2.14819	ITGB1;CHUK;FBXW11;UBE2D2;GLMN;RRAGA;PIK3CA;MDM2;UBE2N;MAPK1;VDAC1;ATM;PIK3C3;UBA52
PD-L1 expression and PD-1 checkpoint pathway in cancer	6/89	0.197011	0.865559	0	0	1.57645	2.56093	CD4;CHUK;PIK3CA;CSNK2B;PTEN;MAPK1
Neomycin, kanamycin and gentamicin biosynthesis	01/5	0.201282	0.870059	0	0	5.44334	8.72592	GCK
Melanoma	5/72	0.209408	0.890815	0	0	1.62693	2.54366	PIK3CA;PTEN;MDM2;MAPK1;FGF1
Inositol phosphate metabolism	5/73	0.217355	0.897616	0	0	1.60292	2.44642	TPI1;PIK3CA;SACM1L;PTEN;PIK3C3
Small cell lung cancer	6/92	0.217858	0.897616	0	0	1.52122	2.3182	ITGB1;CHUK;PIK3CA;MAX;PTEN;COL4A5
Aldosterone-regulated sodium reabsorption	3/37	0.221055	0.897616	0	0	1.92254	2.90178	PIK3CA;MAPK1;ATP1A1
Hedgehog signaling pathway	4/56	0.231347	0.912427	0	0	1.6764	2.45397	FBXW11;SMURF1;SPOP;SPOPL
Phosphonate and phosphinate metabolism	01/6	0.236395	0.912427	0	0	4.35444	6.2802	PCYT1A
Glutathione metabolism	4/57	0.240908	0.912427	0	0	1.64468	2.34094	RRM1;RRM2;TXNDC12;PGD
Chronic myeloid leukemia	5/76	0.241725	0.912427	0	0	1.53495	2.17956	CHUK;PIK3CA;MDM2;MAPK1;TGFBR2
Pancreatic cancer	5/76	0.241725	0.912427	0	0	1.53495	2.17956	RAD51;CHUK;PIK3CA;MAPK1;TGFBR2
Synaptic vesicle cycle	5/78	0.25836	0.961588	0	0	1.49274	2.02028	NSF;CLTC;ATP6V1G3;ATP6V0C;ATP6V1C1
Necroptosis	9/159	0.265777	0.961588	0	0	1.30834	1.73368	AIFM1;CHMP1B;CHMP2A;CHMP4B;VDAC1;CFLAR;SLC25A31;DNM1L;CHMP5
Protein export	2/23	0.268254	0.961588	0	0	2.07417	2.72924	SPCS2;SEC61G
Sphingolipid signaling pathway	7/119	0.269101	0.961588	0	0	1.36246	1.78845	CERS3;ASAH1;PIK3CA;PTEN;MAPK1;PPP2R2A;SGPP2
Steroid hormone biosynthesis	4/61	0.27995	0.987193	0	0	1.52894	1.94656	HSD3B2;HSD3B1;HSD17B12;CYP3A7
Chagas disease	6/102	0.291865	0.999993	0	0	1.36204	1.6773	CHUK;PIK3CA;MAPK1;PPP2R2A;CFLAR;TGFBR2
Vasopressin-regulated water reabsorption	3/44	0.304923	0.999993	0	0	1.59372	1.89285	NSF;DYNC1H1;DCTN4
Endocytosis	13/252	0.316554	0.999993	0	0	1.18598	1.36418	SMURF1;VTA1;CLTC;ARAP2;TGFBR2;CAPZB;CHMP1B;CHMP2A;MDM2;CHMP4B;VPS25;SNX6;CHMP5
Type II diabetes mellitus	3/46	0.329277	0.999993	0	0	1.51943	1.68787	PIK3CA;MAPK1;GCK
Human immunodeficiency virus 1 infection	11/212	0.329841	0.999993	0	0	1.19288	1.32308	CUL4A;CCNB2;CCNB1;CD4;WEE1;CHUK;PIK3CA;FBXW11;GNB4;MAPK1;ATM
Fatty acid elongation	2/27	0.334061	0.999993	0	0	1.74194	1.90992	HSD17B12;ELOVL7
Acute myeloid leukemia	4/67	0.34001	0.999993	0	0	1.38289	1.49184	IL3;CHUK;PIK3CA;MAPK1
Glycolysis / Gluconeogenesis	4/67	0.34001	0.999993	0	0	1.38289	1.49184	TPI1;PGK1;ENO1;GCK
Phagosome	8/152	0.352471	0.999993	0	0	1.21042	1.26221	ITGB1;DYNC1H1;ATP6AP1;SEC61G;PIK3C3;ATP6V1G3;ATP6V0C;ATP6V1C1
Synthesis and degradation of ketone bodies	01/10	0.362087	0.999993	0	0	2.41863	2.45701	HMGCS1
TNF signaling pathway	6/112	0.370024	0.999993	0	0	1.2329	1.22573	CHUK;PIK3CA;MAPK1;CFLAR;DNM1L;JUNB
Central carbon metabolism in cancer	4/70	0.370266	0.999993	0	0	1.31983	1.31129	PIK3CA;PTEN;MAPK1;GCK
Cysteine and methionine metabolism	3/50	0.37783	0.999993	0	0	1.38983	1.35274	DNMT1;AHCY;MAT2A
N-Glycan biosynthesis	3/50	0.37783	0.999993	0	0	1.38983	1.35274	DAD1;ALG2;ALG13
Circadian rhythm	2/31	0.398048	0.999993	0	0	1.50136	1.38302	FBXW11;CLOCK
Glioma	4/75	0.420392	0.999993	0	0	1.22656	1.0629	PIK3CA;PTEN;MDM2;MAPK1
Prostate cancer	5/97	0.423663	0.999993	0	0	1.18328	1.01622	CHUK;PIK3CA;MDM2;PTEN;MAPK1
AMPK signaling pathway	6/120	0.433179	0.999993	0	0	1.1459	0.958663	STK11;PIK3CA;CAB39;SCD;PPP2R2A;EEF2
Apoptosis	7/142	0.433292	0.999993	0	0	1.12897	0.944203	IL3;AIFM1;CHUK;PIK3CA;MAPK1;ATM;CFLAR
Non-homologous end-joining	1/13	0.442596	0.999993	0	0	1.81369	1.47833	RAD50
Endometrial cancer	3/58	0.472037	0.999993	0	0	1.18717	0.891209	PIK3CA;PTEN;MAPK1
NF-kappa B signaling pathway	5/104	0.483954	0.999993	0	0	1.09921	0.797766	UBE2I;CHUK;CSNK2B;ATM;CFLAR
T cell receptor signaling pathway	5/104	0.483954	0.999993	0	0	1.09921	0.797766	CD4;TEC;CHUK;PIK3CA;MAPK1
Influenza A	8/172	0.486206	0.999993	0	0	1.06169	0.765609	FDPS;NXF3;CHUK;PIK3CA;MAPK1;VDAC1;SLC25A31;BCL2L2-PABPN1
Osteoclast differentiation	6/127	0.487538	0.999993	0	0	1.07921	0.775289	TEC;CHUK;PIK3CA;MAPK1;JUNB;TGFBR2
Alanine, aspartate and glutamate metabolism	2/37	0.48815	0.999993	0	0	1.24359	0.891818	ADSL;NIT2
Purine metabolism	6/129	0.502778	0.999993	0	0	1.06155	0.729927	ADSL;RRM1;ATIC;RRM2;PDE10A;GART
HIF-1 signaling pathway	5/109	0.525642	0.999993	0	0	1.04609	0.672774	PIK3CA;PGK1;MAPK1;ENO1;EIF4E
Nicotine addiction	2/40	0.529936	0.999993	0	0	1.14523	0.727222	GABRB1;GRIA4
Phenylalanine metabolism	1/17	0.534376	0.999993	0	0	1.35998	0.852238	GLYAT
Viral carcinogenesis	9/203	0.537374	0.999993	0	0	1.00926	0.626813	POLB;GTF2A2;HNRNPK;GTF2H2C;TBP;PIK3CA;MDM2;MAPK1;GTF2H3
Bladder cancer	2/41	0.543339	0.999993	0	0	1.11581	0.680668	MDM2;MAPK1
Other glycan degradation	1/18	0.554858	0.999993	0	0	1.27991	0.753925	HEXB
Yersinia infection	6/137	0.561942	0.999993	0	0	0.996301	0.574224	ITGB1;CD4;CHUK;PIK3CA;MAPK1;ARHGEF7
Glycosaminoglycan degradation	1/19	0.574439	0.999993	0	0	1.20874	0.670081	HEXB
Fc epsilon RI signaling pathway	3/68	0.579622	0.999993	0	0	1.004	0.547562	IL3;PIK3CA;MAPK1
Rheumatoid arthritis	4/93	0.588556	0.999993	0	0	0.977567	0.518191	ATP6AP1;ATP6V1G3;ATP6V0C;ATP6V1C1
Steroid biosynthesis	1/20	0.59316	0.999993	0	0	1.14507	0.598057	SOAT1
Glycosphingolipid biosynthesis	2/45	0.594246	0.999993	0	0	1.0118	0.526604	HEXB;ST3GAL6
IL-17 signaling pathway	4/94	0.597053	0.999993	0	0	0.966654	0.498552	CHUK;MAPK1;IL17RE;MAPK6
TGF-beta signaling pathway	4/94	0.597053	0.999993	0	0	0.966654	0.498552	SMURF1;MAPK1;TGFBR2;INHBE
Human papillomavirus infection	14/331	0.597094	0.999993	0	0	0.96007	0.495089	ITGB1;TBP;ATP6AP1;CHUK;PTEN;PPP2R2A;PIK3CA;MDM2;COL4A5;MAPK1;ATM;ATP6V1G3;ATP6V0C;ATP6V1C1
Prolactin signaling pathway	3/70	0.599418	0.999993	0	0	0.973932	0.498455	PIK3CA;MAPK1;GCK
Adherens junction	3/71	0.609083	0.999993	0	0	0.959559	0.47575	CSNK2B;MAPK1;TGFBR2
Pantothenate and CoA biosynthesis	1/21	0.611059	0.999993	0	0	1.08776	0.535787	COASY
Carbohydrate digestion and absorption	2/47	0.61806	0.999993	0	0	0.96673	0.465161	PIK3CA;ATP1A1
Phosphatidylinositol signaling system	4/97	0.621902	0.999993	0	0	0.935324	0.444254	PIK3CA;SACM1L;PTEN;PIK3C3
PPAR signaling pathway	3/74	0.637132	0.999993	0	0	0.918869	0.414206	FABP2;HMGCS1;SCD
Platelet activation	5/124	0.640466	0.999993	0	0	0.913505	0.407021	PPP1CB;ITGB1;PIK3CA;SNAP23;MAPK1
Proximal tubule bicarbonate reclamation	1/23	0.644531	0.999993	0	0	0.988766	0.434299	ATP1A1
Renin-angiotensin system	1/23	0.644531	0.999993	0	0	0.988766	0.434299	CMA1
AGE-RAGE signaling pathway in diabetic complications	4/100	0.645762	0.999993	0	0	0.905952	0.396195	PIK3CA;COL4A5;MAPK1;TGFBR2
Cholesterol metabolism	2/50	0.651741	0.999993	0	0	0.906167	0.387938	SOAT1;VDAC1
Salmonella infection	10/249	0.659465	0.999993	0	0	0.909139	0.378498	DYNC1H1;ACTR1A;CHUK;PIK3CA;DCTN4;DCTN3;MAPK1;PIK3C3;ACTR10;EXOC2
Vitamin digestion and absorption	1/24	0.660171	0.999993	0	0	0.945726	0.392718	LMBRD1
Longevity regulating pathway	4/102	0.661106	0.999993	0	0	0.88737	0.36723	STK11;PIK3CA;EIF4E;SOD1
Ovarian steroidogenesis	2/51	0.662429	0.999993	0	0	0.887627	0.365562	HSD3B2;HSD3B1
Bacterial invasion of epithelial cells	3/77	0.663743	0.999993	0	0	0.881479	0.361284	ITGB1;PIK3CA;CLTC
Leishmaniasis	3/77	0.663743	0.999993	0	0	0.881479	0.361284	ITGB1;EEF1A1;MAPK1
Lysosome	5/128	0.667995	0.999993	0	0	0.883611	0.356515	ASAH1;ATP6AP1;HEXB;CLTC;ATP6V0C
Relaxin signaling pathway	5/129	0.674657	0.999993	0	0	0.876439	0.344924	PIK3CA;GNB4;COL4A5;MAPK1;TGFBR2
C-type lectin receptor signaling pathway	4/104	0.675993	0.999993	0	0	0.869531	0.340485	CHUK;PIK3CA;MDM2;MAPK1
Endocrine and other factor-regulated calcium reabsorption	2/53	0.683012	0.999993	0	0	0.852729	0.325096	CLTC;ATP1A1
NOD-like receptor signaling pathway	7/181	0.687619	0.999993	0	0	0.874123	0.327377	AIM2;DHX33;CHUK;MAPK1;VDAC1;TP53BP1;DNM1L
Glycosylphosphatidylinositol (GPI)-anchor biosynthesis	1/26	0.689421	0.999993	0	0	0.869977	0.323547	PIGY
Maturity onset diabetes of the young	1/26	0.689421	0.999993	0	0	0.869977	0.323547	GCK
Hepatitis C	6/157	0.69295	0.999993	0	0	0.863431	0.316704	CHUK;PIK3CA;PSME3;MAPK1;PPP2R2A;CFLAR
Dopaminergic synapse	5/132	0.694106	0.999993	0	0	0.855601	0.312406	PPP1CB;GNB4;PPP2R2A;CLOCK;GRIA4
PI3K-Akt signaling pathway	14/354	0.695156	0.999993	0	0	0.894029	0.325086	ITGB1;CHUK;PTEN;PPP2R2A;BRCA1;FGF1;IL3;STK11;PIK3CA;GNB4;MDM2;COL4A5;MAPK1;EIF4E
B cell receptor signaling pathway	3/81	0.696973	0.999993	0	0	0.836099	0.301839	CHUK;PIK3CA;MAPK1
Glucagon signaling pathway	4/107	0.69746	0.999993	0	0	0.844072	0.304128	PPP4C;PRMT1;SIK1;GCK
Th17 cell differentiation	4/107	0.69746	0.999993	0	0	0.844072	0.304128	CD4;CHUK;MAPK1;TGFBR2
Butanoate metabolism	1/28	0.716155	0.999993	0	0	0.80545	0.268906	HMGCS1
Legionellosis	2/57	0.721087	0.999993	0	0	0.790546	0.258505	EEF1A1;EEF1G
Insulin signaling pathway	5/137	0.724715	0.999993	0	0	0.822975	0.264979	PPP1CB;PIK3CA;MAPK1;EIF4E;GCK
Colorectal cancer	3/86	0.734933	0.999993	0	0	0.785526	0.241923	PIK3CA;MAPK1;TGFBR2
VEGF signaling pathway	2/59	0.738634	0.999993	0	0	0.762728	0.23107	PIK3CA;MAPK1
Citrate cycle (TCA cycle)	1/30	0.740591	0.999993	0	0	0.749823	0.225177	ACO2
Glyoxylate and dicarboxylate metabolism	1/30	0.740591	0.999993	0	0	0.749823	0.225177	ACO2
Transcriptional misregulation in cancer	7/192	0.744411	0.999993	0	0	0.821671	0.242526	IL3;NCOR1;EWSR1;MAX;MDM2;ATM;TGFBR2
Mineral absorption	2/60	0.747049	0.999993	0	0	0.749538	0.218584	S100G;ATP1A1
cGMP-PKG signaling pathway	6/167	0.747732	0.999993	0	0	0.809374	0.235294	PPP1CB;ATP2A2;MAPK1;VDAC1;ATP1A1;SLC25A31
Kaposi sarcoma-associated herpesvirus infection	7/193	0.749192	0.999993	0	0	0.81721	0.235978	CLEC2B;CHUK;PIK3CA;GNB4;MAPK1;PIK3C3;UBA52
Asthma	1/31	0.752009	0.999993	0	0	0.724791	0.206571	IL3
Galactose metabolism	1/31	0.752009	0.999993	0	0	0.724791	0.206571	GCK
Hepatocellular carcinoma	6/168	0.752799	0.999993	0	0	0.804336	0.228396	SMARCB1;PIK3CA;ACTL6A;PTEN;MAPK1;TGFBR2
GABAergic synapse	3/89	0.755846	0.999993	0	0	0.758004	0.212178	NSF;GABRB1;GNB4
Protein processing in endoplasmic reticulum	6/171	0.767555	0.999993	0	0	0.789587	0.208881	NPLOC4;DAD1;UBE2D2;SEC61G;PREB;MBTPS2
Morphine addiction	3/91	0.769035	0.999993	0	0	0.740699	0.194521	GABRB1;PDE10A;GNB4
Th1 and Th2 cell differentiation	3/92	0.775409	0.999993	0	0	0.732338	0.186281	CD4;CHUK;MAPK1
GnRH secretion	2/64	0.778414	0.999993	0	0	0.701034	0.175607	PIK3CA;MAPK1
Breast cancer	5/147	0.779174	0.999993	0	0	0.764616	0.190787	PIK3CA;PTEN;MAPK1;BRCA1;FGF1
Pentose and glucuronate interconversions	1/34	0.783338	0.999993	0	0	0.658798	0.160872	RPE
Cortisol synthesis and secretion	2/65	0.785703	0.999993	0	0	0.68987	0.16638	HSD3B2;HSD3B1
Adrenergic signaling in cardiomyocytes	5/150	0.793791	0.999993	0	0	0.748678	0.172896	PPP1CB;ATP2A2;MAPK1;PPP2R2A;ATP1A1
Long-term potentiation	2/67	0.799651	0.999993	0	0	0.668573	0.14948	PPP1CB;MAPK1
Starch and sucrose metabolism	1/36	0.801996	0.999993	0	0	0.621087	0.137044	GCK
Circadian entrainment	3/97	0.805138	0.999993	0	0	0.693202	0.150246	GNB4;MAPK1;GRIA4
MicroRNAs in cancer	11/310	0.806118	0.999993	0	0	0.797751	0.171935	ST14;DNMT1;HNRNPK;UBE2I;PIK3CA;MDM2;PTEN;MAPK1;ATM;KIF23;BRCA1
Mitophagy	2/68	0.806318	0.999993	0	0	0.658408	0.14174	CSNK2B;UBA52
Aldosterone synthesis and secretion	3/98	0.81067	0.999993	0	0	0.685869	0.14396	HSD3B2;HSD3B1;ATP1A1
Choline metabolism in cancer	3/98	0.81067	0.999993	0	0	0.685869	0.14396	PCYT1A;PIK3CA;MAPK1
Thyroid cancer	1/37	0.810714	0.999993	0	0	0.603803	0.126702	MAPK1
Adipocytokine signaling pathway	2/69	0.812788	0.999993	0	0	0.648547	0.134434	STK11;CHUK
Amphetamine addiction	2/69	0.812788	0.999993	0	0	0.648547	0.134434	PPP1CB;GRIA4
Renal cell carcinoma	2/69	0.812788	0.999993	0	0	0.648547	0.134434	PIK3CA;MAPK1
Cushing syndrome	5/155	0.816455	0.999993	0	0	0.723532	0.14672	ARMC5;HSD3B2;RBBP5;HSD3B1;MAPK1
Primary immunodeficiency	1/38	0.819048	0.999993	0	0	0.587453	0.117263	CD4
Non-small cell lung cancer	2/72	0.831051	0.999993	0	0	0.620655	0.114861	PIK3CA;MAPK1
Protein digestion and absorption	3/103	0.836371	0.999993	0	0	0.651404	0.116395	SLC36A1;COL4A5;ATP1A1
Toll-like receptor signaling pathway	3/104	0.841134	0.999993	0	0	0.644921	0.111574	CHUK;PIK3CA;MAPK1
Ferroptosis	1/41	0.841916	0.999993	0	0	0.543309	0.09349	PCBP2
cAMP signaling pathway	7/216	0.84194	0.999993	0	0	0.726395	0.124973	PPP1CB;PDE10A;PIK3CA;ATP2A2;MAPK1;ATP1A1;GRIA4
Hepatitis B	5/162	0.844777	0.999993	0	0	0.691017	0.116562	ATP6AP1;CHUK;PIK3CA;MAPK1;TGFBR2
Hippo signaling pathway	5/163	0.848513	0.999993	0	0	0.686607	0.112789	PPP1CB;FBXW11;PPP2R2A;FGF1;TGFBR2
Regulation of actin cytoskeleton	7/218	0.848518	0.999993	0	0	0.719433	0.118177	PPP1CB;ITGB1;PIK3CA;MYH9;MAPK1;ARHGEF7;FGF1
Tryptophan metabolism	1/42	0.848878	0.999993	0	0	0.530029	0.08684	TDO2
Pertussis	2/76	0.852899	0.999993	0	0	0.586983	0.0933971	ITGB1;MAPK1
Fat digestion and absorption	1/43	0.855534	0.999993	0	0	0.517383	0.0807272	FABP2
Arrhythmogenic right ventricular cardiomyopathy	2/77	0.857943	0.999993	0	0	0.579126	0.088732	ITGB1;ATP2A2
Drug metabolism	3/108	0.859007	0.999993	0	0	0.620222	0.0942605	RRM1;RRM2;UMPS
Insulin resistance	3/108	0.859007	0.999993	0	0	0.620222	0.0942605	PPP1CB;PIK3CA;PTEN
Antigen processing and presentation	2/78	0.862829	0.999993	0	0	0.571476	0.0843149	CD4;PSME3
Measles	4/139	0.865006	0.999993	0	0	0.642912	0.0932344	CHUK;PIK3CA;CSNK2B;RCHY1
Toxoplasmosis	3/112	0.875092	0.999993	0	0	0.597336	0.0797004	ITGB1;CHUK;MAPK1
Cholinergic synapse	3/113	0.87885	0.999993	0	0	0.591874	0.076435	PIK3CA;GNB4;MAPK1
Serotonergic synapse	3/113	0.87885	0.999993	0	0	0.591874	0.076435	GABRB1;GNB4;MAPK1
Focal adhesion	6/201	0.880655	0.999993	0	0	0.667054	0.0847753	PPP1CB;ITGB1;PIK3CA;PTEN;COL4A5;MAPK1
Glutamatergic synapse	3/114	0.882508	0.999993	0	0	0.586511	0.0733065	GNB4;MAPK1;GRIA4
Valine, leucine and isoleucine degradation	1/48	0.884669	0.999993	0	0	0.462221	0.0566414	HMGCS1
ErbB signaling pathway	2/85	0.89293	0.999993	0	0	0.523087	0.0592379	PIK3CA;MAPK1
Insulin secretion	2/86	0.896692	0.999993	0	0	0.516832	0.0563568	ATP1A1;GCK
Gastric cancer	4/149	0.897588	0.999993	0	0	0.598258	0.0646385	PIK3CA;MAPK1;FGF1;TGFBR2
Growth hormone synthesis, secretion and action	3/119	0.899358	0.999993	0	0	0.561083	0.0595163	PIK3CA;MAPK1;JUNB
ECM-receptor interaction	2/88	0.903849	0.999993	0	0	0.50476	0.0510275	ITGB1;COL4A5
Hypertrophic cardiomyopathy	2/90	0.910541	0.999993	0	0	0.493236	0.0462243	ITGB1;ATP2A2
Regulation of lipolysis in adipocytes	1/55	0.915869	0.999993	0	0	0.402156	0.0353422	PIK3CA
Neutrophil extracellular trap formation	5/189	0.922254	0.999993	0	0	0.588778	0.0476528	PIK3CA;MAPK1;VDAC1;SLC25A31;CLCN3
Dilated cardiomyopathy	2/96	0.928089	0.999993	0	0	0.461608	0.0344489	ITGB1;ATP2A2
Notch signaling pathway	1/59	0.929749	0.999993	0	0	0.374342	0.0272674	CIR1
Fc gamma R-mediated phagocytosis	2/97	0.930677	0.999993	0	0	0.456724	0.0328125	PIK3CA;MAPK1
Long-term depression	1/60	0.932845	0.999993	0	0	0.367978	0.0255803	MAPK1
Inflammatory mediator regulation of TRP channels	2/98	0.933177	0.999993	0	0	0.451943	0.0312565	PPP1CB;PIK3CA
Vascular smooth muscle contraction	3/133	0.935559	0.999993	0	0	0.50029	0.0333246	PPP1CB;MYH9;MAPK1
Hematopoietic cell lineage	2/99	0.935592	0.999993	0	0	0.44726	0.0297769	IL3;CD4
Arachidonic acid metabolism	1/61	0.935806	0.999993	0	0	0.361826	0.0240063	PTGES3
Pathogenic Escherichia coli infection	5/197	0.937424	0.999993	0	0	0.564008	0.0364461	ITGB1;CHUK;NCL;MYH9;MAPK1
Amoebiasis	2/102	0.942349	0.999993	0	0	0.433774	0.0257575	PIK3CA;COL4A5
Pancreatic secretion	2/102	0.942349	0.999993	0	0	0.433774	0.0257575	ATP2A2;ATP1A1
Tight junction	4/169	0.942661	0.999993	0	0	0.525188	0.0310114	ITGB1;STK11;MYH9;PPP2R2A
Apelin signaling pathway	3/137	0.943439	0.999993	0	0	0.485254	0.0282531	GNB4;MAPK1;PIK3C3
Estrogen signaling pathway	3/137	0.943439	0.999993	0	0	0.485254	0.0282531	PIK3CA;MAPK1;EBAG9
Ras signaling pathway	6/232	0.9449	0.999993	0	0	0.574613	0.0325669	CHUK;PIK3CA;GNB4;MAPK1;FGF1;EXOC2
Epstein-Barr virus infection	5/202	0.945501	0.999993	0	0	0.549548	0.0307968	PSMD12;CHUK;PIK3CA;MDM2;CIR1
Proteoglycans in cancer	5/205	0.949883	0.999993	0	0	0.541219	0.0278275	PPP1CB;ITGB1;PIK3CA;MDM2;MAPK1
Retinol metabolism	1/68	0.953181	0.999993	0	0	0.323904	0.0155312	CYP3A7
Signaling pathways regulating pluripotency of stem cells	3/143	0.953597	0.999993	0	0	0.46431	0.0220614	PIK3CA;MAPK1;INHBE
RIG-I-like receptor signaling pathway	1/70	0.95722	0.999993	0	0	0.314483	0.0137499	CHUK
Tuberculosis	4/180	0.958891	0.999993	0	0	0.492078	0.0206562	ATP6AP1;MAPK1;PIK3C3;ATP6V0C
Leukocyte transendothelial migration	2/114	0.963208	0.999993	0	0	0.387054	0.014509	ITGB1;PIK3CA
Thyroid hormone synthesis	1/75	0.965858	0.999993	0	0	0.293157	0.0101839	ATP1A1
Gastric acid secretion	1/76	0.967364	0.999993	0	0	0.289233	0.00959692	ATP1A1
Oxytocin signaling pathway	3/154	0.967933	0.999993	0	0	0.430237	0.0140223	PPP1CB;MAPK1;EEF2
Neurotrophin signaling pathway	2/119	0.969563	0.999993	0	0	0.370416	0.0114494	PIK3CA;MAPK1
Chemokine signaling pathway	4/192	0.971683	0.999993	0	0	0.460377	0.0132246	CHUK;PIK3CA;GNB4;MAPK1
Human cytomegalovirus infection	5/225	0.971796	0.999993	0	0	0.491497	0.0140613	CHUK;PIK3CA;GNB4;MDM2;MAPK1
Peroxisome	1/82	0.975105	0.999993	0	0	0.267724	0.00674948	SOD1
JAK-STAT signaling pathway	3/162	0.975612	0.999993	0	0	0.408417	0.0100841	IL3;PIK3CA;IL13RA2
Complement and coagulation cascades	1/85	0.978257	0.999993	0	0	0.258122	0.00567424	MASP2
Wnt signaling pathway	3/166	0.978761	0.999993	0	0	0.398311	0.00855066	INVS;FBXW11;CSNK2B
Natural killer cell mediated cytotoxicity	2/131	0.980792	0.999993	0	0	0.335746	0.00651184	PIK3CA;MAPK1
Gap junction	1/88	0.981011	0.999993	0	0	0.249182	0.00477728	MAPK1
Calcium signaling pathway	5/240	0.981979	0.999993	0	0	0.459759	0.00836084	CASQ2;ATP2A2;VDAC1;SLC25A31;FGF1
Bile secretion	1/90	0.98265	0.999993	0	0	0.243557	0.00426277	ATP1A1
Rap1 signaling pathway	4/210	0.984083	0.999993	0	0	0.41975	0.00673479	ITGB1;PIK3CA;MAPK1;FGF1
GnRH signaling pathway	1/93	0.984848	0.999993	0	0	0.235577	0.00359682	MAPK1
Salivary secretion	1/93	0.984848	0.999993	0	0	0.235577	0.00359682	ATP1A1
Fluid shear stress and atherosclerosis	2/139	0.985919	0.999993	0	0	0.316008	0.00448122	CHUK;PIK3CA
Staphylococcus aureus infection	1/95	0.986156	0.999993	0	0	0.230541	0.00321385	MASP2
Axon guidance	3/182	0.987892	0.999993	0	0	0.362401	0.0044149	ITGB1;PIK3CA;MAPK1
Glycerophospholipid metabolism	1/98	0.98791	0.999993	0	0	0.223376	0.00271702	PCYT1A
Melanogenesis	1/101	0.989442	0.999993	0	0	0.21664	0.00229941	MAPK1
Alcoholism	3/186	0.9895	0.999993	0	0	0.354405	0.00374102	PPP1CB;GNB4;MAPK1
Cell adhesion molecules	2/148	0.990102	0.999993	0	0	0.296387	0.00294829	ITGB1;CD4
Phospholipase D signaling pathway	2/148	0.990102	0.999993	0	0	0.296387	0.00294829	PIK3CA;MAPK1
MAPK signaling pathway	6/294	0.990338	0.999993	0	0	0.449432	0.00436366	CHUK;MAX;MAPK1;ECSIT;FGF1;TGFBR2
Cytokine-cytokine receptor interaction	6/295	0.990622	0.999993	0	0	0.447853	0.00421994	IL3;CD4;IL17RE;IL13RA2;INHBE;TGFBR2
Parathyroid hormone synthesis, secretion and action	1/106	0.991577	0.999993	0	0	0.20627	0.00174486	MAPK1
Pathways in cancer	13/531	0.993835	0.999993	0	0	0.539112	0.00333372	ITGB1;CHUK;MAX;PTEN;FGF1;TGFBR2;IL3;RAD51;PIK3CA;MDM2;GNB4;COL4A5;MAPK1
Chemical carcinogenesis	4/239	0.993934	0.999993	0	0	0.367387	0.00223524	PIK3CA;PTGES3;MAPK1;CYP3A7
Lipid and atherosclerosis	3/215	0.99634	0.999993	0	0	0.305457	0.00111999	CHUK;PIK3CA;MAPK1
Neuroactive ligand-receptor interaction	2/341	0.999993	0.999993	0	0	0.126349	8.94e-07	GABRB1;GRIA4
