## Supplementary_table-6 for "MND1 and PSMC3IP control PARP inhibitor sensitivity in mitotic cells"

### Sheet: ST6. KEGG Talazoparib CRISPRn
Supplementary Table 6. KEGG analysis of talazoparib vs CRISPRn data
Term	Overlap	P-value	Adjusted P-value	Old P-value	Old Adjusted P-value	Odds Ratio	Combined Score	Genes
Ribosome	36/158	5.04132e-16	1.41661e-13	0	0	6.45033	227.204	MRPS17;MRPS16;RPL32;RPL10;MRPL18;MRPS11;MRPL19;RPLP0;RPL11;MRPL16;MRPL17;RPL8;MRPL12;MRPL34;MRPL35;RPL6;RPS14;RPL7A;MRPL2;RPLP2;RPL13;RPS8;MRPL27;MRPS18A;MRPL28;MRPS21;RPSA;MRPS7;MRPL24;MRPS6;MRPS18C;RPL37A;RPL24;RPL28;RPS21;RPS23
DNA replication	18/36	2.20902e-15	3.10368e-13	0	0	21.5327	726.648	RFC5;RNASEH2C;FEN1;RNASEH2B;PCNA;RNASEH2A;RFC4;MCM7;LIG1;RFC1;POLE4;POLA1;RNASEH1;RPA3;MCM4;MCM5;MCM6;MCM2
Homologous recombination	15/41	1.26079e-10	1.18094e-08	0	0	12.3756	282.091	MUS81;BARD1;XRCC2;BRCA1;RAD51B;RAD50;RAD51C;EME1;RPA3;UIMC1;RBBP8;RAD54L;ATM;NBN;TOPBP1
Fanconi anemia pathway	16/54	1.11531e-09	7.22468e-08	0	0	9.03651	186.28	MUS81;FANCI;FANCM;RMI1;FANCA;BRCA1;FANCB;FANCE;RAD51C;SLX4;EME1;FANCD2;RPA3;UBE2T;USP1;ATRIP
RNA transport	30/186	1.28553e-09	7.22468e-08	0	0	4.1674	85.3154	POP7;SEH1L;POP1;GEMIN2;NXF2;MAGOH;NUP43;RPP14;EIF4E;RPP38;NUP214;EIF2B5;PRMT5;EIF2B3;NCBP1;NCBP2;THOC3;THOC7;EEF1A1;EIF5;CLNS1A;EIF3I;STRAP;GEMIN6;NUP54;GEMIN7;GEMIN8;TARDBP;KPNB1;EIF3B
Cell cycle	23/124	7.10707e-09	3.32848e-07	0	0	4.90987	92.1198	PCNA;MCM7;CCNH;BUB1B;CDC14A;ANAPC10;ANAPC11;ORC5;CCNB2;CDK7;FZR1;CDC23;ORC6;DBF4;CDC27;CDK1;MCM4;ATM;MCM5;MCM6;SKP2;MCM2;MAD2L1
Oxidative phosphorylation	23/133	2.82922e-08	1.13573e-06	0	0	4.50602	78.3176	NDUFB10;COX15;COX4I1;NDUFA3;NDUFA1;SDHC;COX6C;COX5A;NDUFS8;PPA2;NDUFS7;NDUFS5;UQCRC1;ATP6V1B2;COX11;UQCRFS1;NDUFS1;UQCRC2;CYC1;NDUFV3;ATP6V1E1;ATP6V0C;ATP6V1C1
Nucleotide excision repair	13/47	1.01565e-07	3.56746e-06	0	0	8.18004	131.72	RFC5;PCNA;RFC4;LIG1;RFC1;CCNH;CETN2;GTF2H4;DDB1;POLE4;CDK7;ERCC3;RPA3
Amyotrophic lateral sclerosis	40/364	2.09977e-07	6.55594e-06	0	0	2.68233	41.2442	BECN1;PSMD12;SEH1L;NDUFB10;PSMD13;COX4I1;COX5A;ACTR1A;NXF2;PSMD7;UQCRFS1;NUP43;RAC1;CYC1;NDUFV3;NUP214;NCBP1;NDUFA3;GPX8;NDUFA1;SDHC;COX6C;PSMA5;PSMA6;PSMA3;CCS;NDUFS8;PSMA1;NDUFS7;PSMA2;PSMC4;NDUFS5;HNRNPA2B1;PSMC2;UQCRC1;NDUFS1;NUP54;UQCRC2;TARDBP;ACTR10
Huntington disease	35/306	4.66337e-07	1.31041e-05	0	0	2.79778	40.7871	BECN1;PSMD12;NDUFB10;PSMD13;COX4I1;CLTC;COX5A;ACTR1A;MAPK8;PSMD7;POLR2B;AP2S1;UQCRFS1;CYC1;NDUFV3;TBP;NDUFA3;GPX8;NDUFA1;SDHC;COX6C;PSMA5;PSMA6;PSMA3;NDUFS8;PSMA1;NDUFS7;PSMA2;PSMC4;NDUFS5;PSMC2;UQCRC1;NDUFS1;UQCRC2;ACTR10
Proteasome	12/46	6.34569e-07	1.62103e-05	0	0	7.54234	107.632	PSMA5;PSMA6;PSMD12;PSMA3;PSMD7;PSMA1;PSMD13;PSMA2;PSMC4;PSME3;POMP;PSMC2
Parkinson disease	30/249	1.02847e-06	2.34543e-05	0	0	2.95868	40.7927	PSMD12;NDUFB10;PSMD13;COX4I1;COX5A;UBE2L3;MAPK8;PSMD7;PRKACG;UQCRFS1;CYC1;NDUFV3;NDUFA3;NDUFA1;SDHC;COX6C;PSMA5;PSMA6;PSMA3;NDUFS8;PSMA1;NDUFS7;PSMA2;PSMC4;NDUFS5;PSMC2;UQCRC1;NDUFS1;UQCRC2;CALM2
Spliceosome	22/150	1.08507e-06	2.34543e-05	0	0	3.69629	50.7643	ISY1;TCERG1;HSPA8;SF3B5;SF3A1;NCBP1;NCBP2;THOC3;LSM4;PHF5A;PUF60;SNRNP70;MAGOH;SRSF2;PPIE;SNRNP27;DHX16;PPIH;SNRPA1;SRSF6;SMNDC1;RBMX
Prion disease	31/273	2.43317e-06	4.88372e-05	0	0	2.76653	35.7611	PSMD12;NDUFB10;PSMD13;COX4I1;COX5A;MAPK8;PSMD7;PRKACG;UQCRFS1;MAPK1;RAC1;CYC1;NDUFV3;HSPA8;NDUFA3;NDUFA1;SDHC;COX6C;PSMA5;PSMA6;PSMA3;NDUFS8;PSMA1;NDUFS7;PSMA2;PSMC4;NDUFS5;PSMC2;UQCRC1;NDUFS1;UQCRC2
mRNA surveillance pathway	16/98	7.76255e-06	0.000145418	0	0	4.17798	49.159	RNGTT;NCBP1;NCBP2;RNMT;CPSF3;CSTF2;PPP2R5A;WDR33;PPP1CA;PPP1CB;NXF2;PPP2R1B;PCF11;MAGOH;BCL2L2-PABPN1;TARDBP
Base excision repair	9/33	1.09447e-05	0.000192216	0	0	7.99106	91.2791	POLB;POLE4;FEN1;PARP3;PCNA;LIG1;XRCC1;LIG3;UNG
Ubiquitin mediated proteolysis	19/140	1.80692e-05	0.000298673	0	0	3.36672	36.769	SMURF2;FBXW11;UBA6;HUWE1;UBE3A;UBE4B;BRCA1;RCHY1;ANAPC10;UBE2L3;ANAPC11;DDB1;HERC4;FZR1;CDC23;CDC27;BIRC6;SKP2;UBE2M
Basal transcription factors	10/45	2.55382e-05	0.00039868	0	0	6.09172	64.422	CDK7;TBP;ERCC3;CCNH;TAF13;GTF2B;TAF9B;GTF2E1;GTF2H4;GTF2E2
Terpenoid backbone biosynthesis	7/22	3.53505e-05	0.000522815	0	0	9.92694	101.753	FDPS;IDI1;HMGCS1;FNTB;PDSS2;PDSS1;DHDDS
Diabetic cardiomyopathy	23/203	4.87384e-05	0.000653534	0	0	2.74352	27.2406	NDUFB10;COX4I1;NDUFA3;NDUFA1;ATP2A2;SDHC;COX6C;COX5A;PPP1CA;PPP1CB;GYS1;MAPK8;NDUFS8;NDUFS7;NDUFS5;UQCRC1;UQCRFS1;NDUFS1;UQCRC2;RAC1;CYC1;NDUFV3;GAPDH
Mismatch repair	7/23	4.88406e-05	0.000653534	0	0	9.30602	92.3804	RFC5;MSH6;PCNA;RFC4;LIG1;RFC1;RPA3
Ribosome biogenesis in eukaryotes	15/108	0.000102984	0.00131538	0	0	3.44769	31.6531	UTP15;RBM28;POP7;POP1;WDR3;REXO2;UTP18;WDR43;TBL3;NXF2;TCOF1;XRN2;MPHOSPH10;RIOK1;RPP38
Alzheimer disease	33/369	0.00015839	0.00193511	0	0	2.11538	18.5106	BECN1;PSMD12;NDUFB10;PSMD13;COX4I1;ATP2A2;IDE;COX5A;MAPK8;PSMD7;UQCRFS1;MAPK1;CYC1;NDUFV3;NDUFA3;NDUFA1;SDHC;COX6C;PSMA5;PSMA6;PSMA3;NDUFS8;PSMA1;NDUFS7;PSMA2;PSMC4;NDUFS5;PSMC2;UQCRC1;NDUFS1;UQCRC2;CALM2;GAPDH
Non-alcoholic fatty liver disease	18/155	0.000229334	0.00268511	0	0	2.81147	23.5611	NDUFB10;COX4I1;NDUFA3;NDUFA1;SDHC;COX6C;COX5A;MAPK8;NDUFS8;NDUFS7;NDUFS5;UQCRC1;UQCRFS1;NDUFS1;UQCRC2;CYC1;NDUFV3;RAC1
Spinocerebellar ataxia	17/143	0.000256094	0.00287849	0	0	2.88551	23.863	BECN1;PSMD12;TBP;PSMD13;GTF2B;ATP2A2;PSMA5;AFG3L2;PSMA6;PSMA3;MAPK8;PSMD7;OPA1;PSMA1;PSMA2;PSMC4;PSMC2
Thermogenesis	23/232	0.000361052	0.00390214	0	0	2.35922	18.7003	NDUFB10;COX15;COX4I1;NDUFA3;NDUFA1;SDHC;COX6C;COX5A;NDUFS8;NDUFS7;NDUFAF7;PRKACG;NDUFS5;UQCRC1;COX11;UQCRFS1;NDUFS1;UQCRC2;NDUFAF1;CYC1;NDUFV3;SOS1;COA5
Pathways of neurodegeneration	38/475	0.000497934	0.0051822	0	0	1.87358	14.2487	BECN1;PSMD12;NDUFB10;PSMD13;COX4I1;ATP2A2;COX5A;UBE2L3;ACTR1A;MAPK8;PSMD7;UQCRFS1;MAPK1;RAC1;CYC1;NDUFV3;NDUFA3;GPX8;NDUFA1;SDHC;COX6C;PSMA5;PSMA6;PSMA3;CCS;NDUFS8;PSMA1;NDUFS7;PSMA2;PSMC4;NDUFS5;PSMC2;UQCRC1;NDUFS1;UQCRC2;TARDBP;CALM2;ACTR10
Oocyte meiosis	15/129	0.000730966	0.00733576	0	0	2.80948	20.2877	FBXW11;PPP2R5A;ANAPC10;ANAPC11;PPP1CA;PPP1CB;CCNB2;CDC23;PPP2R1B;PRKACG;CDC27;CDK1;MAPK1;CALM2;MAD2L1
Coronavirus disease	22/232	0.000873335	0.00846231	0	0	2.24324	15.7995	RPL32;RPL10;RPS8;DDX58;RPLP0;RPL11;RPSA;IRAK4;RPL8;RPL6;EGFR;RPS14;RPL7A;MAPK8;RPL37A;RPL24;RPLP2;RPL13;MAPK1;RPL28;RPS21;RPS23
Aminoacyl-tRNA biosynthesis	9/66	0.00277055	0.0256611	0	0	3.35884	19.7792	AARS2;PARS2;MARS2;NARS2;GATC;TARS2;QRSL1;FARSA;FARS2
RNA degradation	10/79	0.00289099	0.0256611	0	0	3.08449	18.0324	TTC37;EXOSC6;CNOT6L;PNPT1;XRN2;WDR61;SKIV2L;DCPS;EXOSC2;LSM4
Porphyrin and chlorophyll metabolism	7/43	0.00292227	0.0256611	0	0	4.13167	24.11	COX15;UROD;MMAB;UGT1A9;FXN;UGT1A7;UGT2B7
Protein export	5/23	0.00318	0.0270782	0	0	5.89482	33.9004	SRP19;SPCS2;SRP72;SRP68;SRP9
Progesterone-mediated oocyte maturation	11/100	0.00547915	0.0441182	0	0	2.63066	13.6973	CCNB2;FZR1;MAPK8;CDC23;PRKACG;CDC27;CDK1;MAPK1;ANAPC10;ANAPC11;MAD2L1
Amino sugar and nucleotide sugar metabolism	7/48	0.00549515	0.0441182	0	0	3.62686	18.8738	GMPPB;CYB5R4;CMAS;UGP2;HEXB;PMM2;NPL
N-Glycan biosynthesis	7/50	0.0068974	0.053838	0	0	3.45781	17.2082	ALG8;DAD1;MGAT4A;ALG2;ALG13;DOLK;DDOST
Various types of N-glycan biosynthesis	6/39	0.007634	0.0579772	0	0	3.85969	18.8165	DAD1;HEXB;MGAT4A;ALG2;ALG13;DDOST
mTOR signaling pathway	14/154	0.010149	0.075049	0	0	2.12989	9.777	SEH1L;CAB39;TTI1;STK11;RRAGC;RRAGD;GRB10;ATP6V1B2;MAPK1;ATP6V1E1;SKP2;SOS1;EIF4E;ATP6V1C1
RNA polymerase	5/31	0.0119231	0.0859071	0	0	4.07932	18.0685	POLR3B;POLR2B;POLR1C;POLR3H;POLR3K
Epithelial cell signaling in Helicobacter pylori infection	8/70	0.0134087	0.0941962	0	0	2.74107	11.8191	MAPK8;ATP6V1B2;RAC1;ATP6V1E1;ATP6V0C;EGFR;ATP6V1C1;JAM2
Cardiac muscle contraction	9/87	0.0166576	0.114166	0	0	2.45183	10.0399	COX4I1;UQCRC1;ATP2A2;UQCRFS1;UQCRC2;ATP1A1;CYC1;COX6C;COX5A
Non-homologous end-joining	3/13	0.0187371	0.12536	0	0	6.35494	25.2752	FEN1;XRCC6;RAD50
Cellular senescence	13/156	0.0248282	0.162249	0	0	1.93378	7.14683	FBXW11;FOXM1;PPP1CA;PPP1CB;CCNB2;RAD50;CDK1;MAPK1;ATM;RAD1;NBN;CALM2;RAD9A
Glycosylphosphatidylinositol (GPI)-anchor biosynthesis	4/26	0.0280579	0.179188	0	0	3.85333	13.7698	GPAA1;PIGP;MPPE1;PIGY
Human immunodeficiency virus 1 infection	16/212	0.0315413	0.194224	0	0	1.73745	6.00543	APOBEC3G;FBXW11;IRAK4;CRKL;GNGT1;DDB1;CCNB2;MAPK8;CD4;AP1S2;CDK1;MAPK1;ATM;RAC1;CALM2;PAK2
Collecting duct acid secretion	4/27	0.0317946	0.194224	0	0	3.6856	12.7096	ATP6V1B2;ATP6V1E1;ATP6V0C;ATP6V1C1
Renal cell carcinoma	7/69	0.0358657	0.212545	0	0	2.39576	7.97304	FH;HGF;MAPK1;RAC1;SOS1;PAK2;CRKL
Retrograde endocannabinoid signaling	12/148	0.0363066	0.212545	0	0	1.87549	6.21868	GNGT1;MAPK8;NDUFS8;NDUFB10;NDUFS7;PRKACG;NDUFS5;NDUFA3;NDUFA1;MAPK1;NDUFS1;NDUFV3
Human T-cell leukemia virus 1 infection	16/219	0.0405991	0.232823	0	0	1.67692	5.37286	FDPS;TBP;BUB1B;ANAPC10;ANAPC11;FOSL1;POLB;CCNB2;MAPK8;CD4;CDC23;PRKACG;CDC27;MAPK1;ATM;MAD2L1
Viral carcinogenesis	15/203	0.0426772	0.23839	0	0	1.69698	5.35244	USP7;TBP;GTF2B;UBR4;UBE3A;GTF2H4;GTF2E1;GTF2E2;DDB1;POLB;PRKACG;CDK1;MAPK1;RAC1;SKP2
Sphingolipid signaling pathway	10/119	0.0432665	0.23839	0	0	1.94846	6.11891	CERS3;ACER1;CERS5;ASAH1;MAPK8;SPTLC1;PPP2R1B;PPP2R5A;MAPK1;RAC1
Citrate cycle (TCA cycle)	4/30	0.0446757	0.241421	0	0	3.25983	10.1326	FH;SUCLA2;SDHC;IDH3A
p53 signaling pathway	7/73	0.0465185	0.246636	0	0	2.25009	6.90307	CCNB2;RRM2;RRM2B;SIVA1;CDK1;ATM;RCHY1
SNARE interactions in vesicular transport	4/33	0.0600635	0.312553	0	0	2.92215	8.2181	GOSR2;SNAP23;STX18;STX4
Synaptic vesicle cycle	7/78	0.0624181	0.3189	0	0	2.09109	5.80046	CLTC;ATP6V1B2;AP2S1;ATP6V1E1;ATP6V0C;ATP6V1C1;DNM2
Cytosolic DNA-sensing pathway	6/63	0.0645253	0.323779	0	0	2.23174	6.11653	POLR3B;DDX58;POLR1C;IL18;POLR3H;POLR3K
Pentose and glucuronate interconversions	4/34	0.0657416	0.324095	0	0	2.82459	7.68861	UGP2;UGT1A9;UGT1A7;UGT2B7
Sphingolipid metabolism	5/49	0.0693241	0.335863	0	0	2.40823	6.42748	CERS3;ACER1;CERS5;ASAH1;SPTLC1
FoxO signaling pathway	10/131	0.0732446	0.347984	0	0	1.75412	4.58518	CCNB2;STK11;USP7;MAPK8;BNIP3;MAPK1;ATM;SKP2;SOS1;EGFR
Vibrio cholerae infection	5/50	0.0743027	0.347984	0	0	2.35459	6.12101	PRKACG;ATP6V1B2;ATP6V1E1;ATP6V0C;ATP6V1C1
Endocrine and other factor-regulated calcium reabsorption	5/53	0.0903648	0.404674	0	0	2.20708	5.30561	PRKACG;CLTC;AP2S1;ATP1A1;DNM2
Autophagy	10/137	0.0921678	0.404674	0	0	1.67072	3.98323	VMP1;BECN1;STK11;MAPK8;RRAGC;PRKACG;BNIP3;ATG9A;RRAGD;MAPK1
Insulin signaling pathway	10/137	0.0921678	0.404674	0	0	1.67072	3.98323	PPP1CB;GYS1;MAPK8;PRKACG;MAPK1;SOS1;CALM2;EIF4E;CRKL;PPP1CA
Yersinia infection	10/137	0.0921678	0.404674	0	0	1.67072	3.98323	ITGB1;MAPK8;CD4;ARPC1A;IL18;MAPK1;RAC1;IRAK4;ARHGEF7;CRKL
Glutathione metabolism	5/57	0.114314	0.485735	0	0	2.03688	4.4176	RRM1;RRM2;RRM2B;GPX8;PGD
Legionellosis	5/57	0.114314	0.485735	0	0	2.03688	4.4176	EEF1A1;EEF1G;HSPA8;BNIP3;IL18
Drug metabolism	8/108	0.115816	0.485735	0	0	1.69607	3.65631	RRM1;RRM2;RRM2B;GMPS;UGT1A9;ITPA;UGT2B7;UGT1A7
Regulation of actin cytoskeleton	14/218	0.118796	0.490908	0	0	1.45675	3.10339	ITGB1;ARPC1A;F2R;LPAR1;EGFR;CRKL;PPP1CA;PPP1CB;DIAPH1;MAPK1;RAC1;ARHGEF7;SOS1;PAK2
Purine metabolism	9/129	0.130177	0.525798	0	0	1.59017	3.24213	ADSL;RRM1;RRM2;RRM2B;PPAT;GMPS;PAICS;GART;ITPA
Phototransduction	3/28	0.130982	0.525798	0	0	2.53998	5.16301	GNGT1;CNGA1;CALM2
Bacterial invasion of epithelial cells	6/77	0.134747	0.533295	0	0	1.79036	3.58852	ITGB1;ARPC1A;CLTC;RAC1;CRKL;DNM2
Dopaminergic synapse	9/132	0.143761	0.561066	0	0	1.55114	3.0086	PPP1CB;GNGT1;MAPK8;PPP2R1B;PRKACG;PPP2R5A;CALM2;ARNTL;PPP1CA
Shigellosis	15/246	0.148368	0.570326	0	0	1.37795	2.62922	ITGB1;BECN1;FBXW11;BNIP3;ARPC1A;IL18;EGFR;CRKL;DIAPH1;MAPK8;RRAGC;RRAGD;MAPK1;ATM;RAC1
Ascorbate and aldarate metabolism	3/30	0.152222	0.570326	0	0	2.35158	4.42665	UGT1A9;UGT1A7;UGT2B7
Pentose phosphate pathway	3/30	0.152222	0.570326	0	0	2.35158	4.42665	RPIA;IDNK;PGD
Salmonella infection	15/249	0.158792	0.587112	0	0	1.36007	2.50275	DYNC1H1;CSE1L;ARPC1A;IL18;IRAK4;DNM2;ACTR1A;MAPK8;CASP5;MAPK1;RAC1;DYNLRB1;ACTR10;GAPDH;EXOC2
AMPK signaling pathway	8/120	0.176173	0.642915	0	0	1.51339	2.62769	RAB10;GYS1;STK11;PPP2R1B;CAB39;PPP2R5A;EEF2;ELAVL1
Long-term potentiation	5/67	0.185352	0.654111	0	0	1.70745	2.87791	PPP1CB;PRKACG;MAPK1;CALM2;PPP1CA
Fructose and mannose metabolism	3/33	0.185896	0.654111	0	0	2.11609	3.56047	GMPPB;TPI1;PMM2
ErbB signaling pathway	6/85	0.186224	0.654111	0	0	1.60838	2.70338	MAPK8;MAPK1;SOS1;PAK2;EGFR;CRKL
Colorectal cancer	6/86	0.193142	0.662075	0	0	1.5882	2.61152	MSH6;MAPK8;MAPK1;RAC1;SOS1;EGFR
Fc epsilon RI signaling pathway	5/68	0.193203	0.662075	0	0	1.68026	2.76237	IL3;MAPK8;MAPK1;RAC1;SOS1
Focal adhesion	12/201	0.199914	0.676816	0	0	1.34579	2.16655	PPP1CB;ITGB1;DIAPH1;MAPK8;HGF;MAPK1;RAC1;SOS1;PAK2;EGFR;CRKL;PPP1CA
Epstein-Barr virus infection	12/202	0.204472	0.684009	0	0	1.33864	2.12485	USP7;PSMD12;MAPK8;PSMD7;PSMC4;PSMD13;DDX58;PSMC2;CIR1;RAC1;IRAK4;SKP2
Gap junction	6/88	0.207263	0.685186	0	0	1.5493	2.43823	PRKACG;LPAR1;CDK1;MAPK1;SOS1;EGFR
Glycosaminoglycan degradation	2/19	0.21117	0.689986	0	0	2.48846	3.86978	HGSNAT;HEXB
One carbon pool by folate	2/20	0.22806	0.736607	0	0	2.35009	3.47377	MTHFD1;GART
Adrenergic signaling in cardiomyocytes	9/150	0.238488	0.761534	0	0	1.35184	1.93777	PPP1CB;PPP2R1B;PRKACG;ATP2A2;PPP2R5A;MAPK1;ATP1A1;CALM2;PPP1CA
GnRH signaling pathway	6/93	0.244042	0.769788	0	0	1.45987	2.05903	MAPK8;PRKACG;MAPK1;SOS1;CALM2;EGFR
Hedgehog signaling pathway	4/56	0.246551	0.769788	0	0	1.62769	2.27907	SMURF2;FBXW11;PRKACG;SPOPL
Herpes simplex virus 1 infection	26/498	0.250994	0.775048	0	0	1.16845	1.61518	ZNF273;ZNF492;ZNF20;ZNF44;ZNF23;PPP1CB;ZNF829;NXF2;ZNF429;ZNF669;ZNF823;ZNF568;ZNF564;ZNF300;ZIM3;ZNF563;ZNF585A;EIF2B5;EIF2B3;ZNF480;DDX58;IRAK4;PPP1CA;SRSF2;SRSF6;ZNF431
Pertussis	5/76	0.259649	0.793058	0	0	1.49031	2.00957	ITGB1;MAPK8;MAPK1;IRAK4;CALM2
Pathogenic Escherichia coli infection	11/197	0.279035	0.835713	0	0	1.25233	1.5985	ITGB1;MAPK8;ARPC1A;F2R;LPAR1;IL18;MAPK1;RAC1;IRAK4;PAK2;GAPDH
Estrogen signaling pathway	8/137	0.279778	0.835713	0	0	1.31278	1.67216	HSPA8;PRKACG;KRT13;MAPK1;OPRM1;SOS1;CALM2;EGFR
Inflammatory mediator regulation of TRP channels	6/98	0.282536	0.835713	0	0	1.38017	1.74446	PPP1CB;MAPK8;PRKCH;PRKACG;CALM2;PPP1CA
Neurotrophin signaling pathway	7/119	0.292434	0.855978	0	0	1.32274	1.62633	MAPK8;MAPK1;RAC1;IRAK4;SOS1;CALM2;CRKL
Steroid hormone biosynthesis	4/61	0.297152	0.860823	0	0	1.48452	1.80148	AKR1C1;UGT1A9;UGT2B7;UGT1A7
Sulfur relay system	01/8	0.30933	0.886955	0	0	3.01993	3.54343	CTU1
Vasopressin-regulated water reabsorption	3/44	0.320154	0.908721	0	0	1.54747	1.76249	DYNC1H1;PRKACG;STX4
Platelet activation	7/124	0.328784	0.923882	0	0	1.26588	1.40811	PPP1CB;ITGB1;PRKACG;F2R;SNAP23;MAPK1;PPP1CA
Endocytosis	13/252	0.352576	0.97759	0	0	1.15117	1.20009	HSPA8;SMURF2;ARPC1A;CLTC;ARAP2;VPS26A;EGFR;DNM2;RAB10;AP2S1;CHMP3;VPS25;EPS15
Tight junction	9/169	0.355732	0.97759	0	0	1.19011	1.23007	ITGB1;STK11;MAPK8;PCNA;PPP2R1B;PRKACG;ARPC1A;RAC1;JAM2
Lysosome	7/128	0.358334	0.97759	0	0	1.22378	1.25595	MFSD8;HGSNAT;ASAH1;HEXB;CLTC;AP1S2;ATP6V0C
Butanoate metabolism	2/28	0.363163	0.981239	0	0	1.6263	1.64729	HMGCS1;L2HGDH
Mitophagy	4/68	0.369609	0.981858	0	0	1.32167	1.31547	BECN1;MAPK8;BNIP3;ATG9A
Synthesis and degradation of ketone bodies	01/10	0.37038	0.981858	0	0	2.34859	2.33268	HMGCS1
Amphetamine addiction	4/69	0.379975	0.987203	0	0	1.30126	1.25917	PPP1CB;PRKACG;CALM2;PPP1CA
Phagosome	8/152	0.381401	0.987203	0	0	1.1751	1.13268	ITGB1;DYNC1H1;STX18;ATP6V1B2;RAC1;ATP6V1E1;ATP6V0C;ATP6V1C1
Bile secretion	5/90	0.384731	0.987203	0	0	1.24393	1.18822	PRKACG;ATP1A1;UGT1A9;UGT2B7;UGT1A7
cAMP signaling pathway	11/216	0.38645	0.987203	0	0	1.13512	1.07922	PPP1CB;MAPK8;PRKACG;F2R;CNGA1;ATP2A2;MAPK1;RAC1;ATP1A1;CALM2;PPP1CA
Ubiquinone and other terpenoid-quinone biosynthesis	01/11	0.398853	0.999996	0	0	2.11362	1.94276	COQ2
Non-small cell lung cancer	4/72	0.410936	0.999996	0	0	1.24366	1.10601	HGF;MAPK1;SOS1;EGFR
Rheumatoid arthritis	5/93	0.411838	0.999996	0	0	1.20133	1.06574	IL18;ATP6V1B2;ATP6V1E1;ATP6V0C;ATP6V1C1
Circadian rhythm	2/31	0.411866	0.999996	0	0	1.45783	1.29318	FBXW11;ARNTL
IL-17 signaling pathway	5/94	0.420839	0.999996	0	0	1.18777	1.02803	FOSL1;MAPK8;MAPK1;IL17RE;ELAVL1
Human papillomavirus infection	16/331	0.427747	0.999996	0	0	1.07427	0.912299	ITGB1;TBP;UBR4;PPP2R5A;UBE3A;TUBG1;EGFR;PPP2R1B;PRKACG;ATP6V1B2;MAPK1;ATM;ATP6V1E1;SOS1;ATP6V0C;ATP6V1C1
Glioma	4/75	0.44156	0.999996	0	0	1.19092	0.973509	MAPK1;SOS1;CALM2;EGFR
Fc gamma R-mediated phagocytosis	5/97	0.447678	0.999996	0	0	1.14886	0.923317	ARPC1A;MAPK1;RAC1;CRKL;DNM2
Metabolism of xenobiotics by cytochrome P450	4/76	0.451666	0.999996	0	0	1.17432	0.933364	AKR1C1;UGT1A9;UGT2B7;UGT1A7
Pancreatic cancer	4/76	0.451666	0.999996	0	0	1.17432	0.933364	MAPK8;MAPK1;RAC1;EGFR
Choline metabolism in cancer	5/98	0.456557	0.999996	0	0	1.13645	0.891023	MAPK8;MAPK1;RAC1;SOS1;EGFR
Leishmaniasis	4/77	0.461713	0.999996	0	0	1.15817	0.895051	ITGB1;EEF1A1;MAPK1;IRAK4
Apoptosis	7/142	0.462325	0.999996	0	0	1.09606	0.845594	IL3;BECN1;PARP3;MAPK8;MAPK1;ATM;BIRC6
Pyrimidine metabolism	3/56	0.467467	0.999996	0	0	1.19634	0.909731	RRM1;RRM2;RRM2B
Thyroid hormone signaling pathway	6/121	0.467877	0.999996	0	0	1.1028	0.83763	MED12;MED14;PRKACG;ATP2A2;MAPK1;ATP1A1
Ras signaling pathway	11/232	0.47929	0.999996	0	0	1.05205	0.773729	GNGT1;MAPK8;PRKACG;HGF;MAPK1;RAC1;SOS1;CALM2;PAK2;EXOC2;EGFR
Starch and sucrose metabolism	2/36	0.488618	0.999996	0	0	1.24312	0.89029	GYS1;UGP2
Endometrial cancer	3/58	0.490782	0.999996	0	0	1.15272	0.820454	MAPK1;SOS1;EGFR
Alanine, aspartate and glutamate metabolism	2/37	0.503205	0.999996	0	0	1.20754	0.829286	ADSL;PPAT
Aldosterone-regulated sodium reabsorption	2/37	0.503205	0.999996	0	0	1.20754	0.829286	MAPK1;ATP1A1
T cell receptor signaling pathway	5/104	0.50886	0.999996	0	0	1.06724	0.721006	MAPK8;CD4;MAPK1;SOS1;PAK2
Protein processing in endoplasmic reticulum	8/171	0.511503	0.999996	0	0	1.03708	0.695263	HSPA8;MAPK8;UBXN2A;DAD1;UBE4B;PDIA6;SVIP;DDOST
Primary immunodeficiency	2/38	0.51752	0.999996	0	0	1.17393	0.773279	CD4;UNG
Relaxin signaling pathway	6/129	0.530376	0.999996	0	0	1.03064	0.653598	GNGT1;MAPK8;PRKACG;MAPK1;SOS1;EGFR
PI3K-Akt signaling pathway	16/354	0.536504	0.999996	0	0	0.999947	0.622648	ITGB1;HGF;F2R;LPAR1;PPP2R5A;BRCA1;EGFR;GNGT1;GYS1;IL3;STK11;PPP2R1B;MAPK1;RAC1;SOS1;EIF4E
Selenocompound metabolism	1/17	0.544622	0.999996	0	0	1.3206	0.802478	MARS2
Natural killer cell mediated cytotoxicity	6/131	0.545533	0.999996	0	0	1.01404	0.6145	MAPK1;CD48;RAC1;SOS1;ULBP1;CD244
Oxytocin signaling pathway	7/154	0.548311	0.999996	0	0	1.00595	0.604485	PPP1CB;PRKACG;MAPK1;EEF2;CALM2;EGFR;PPP1CA
HIF-1 signaling pathway	5/109	0.55083	0.999996	0	0	1.01566	0.605666	PGK1;MAPK1;GAPDH;EIF4E;EGFR
Bladder cancer	2/41	0.558784	0.999996	0	0	1.08346	0.630567	MAPK1;EGFR
Vascular smooth muscle contraction	6/133	0.56047	0.999996	0	0	0.997966	0.577802	PPP1CB;PRKCH;PRKACG;MAPK1;CALM2;PPP1CA
Fatty acid biosynthesis	1/18	0.565223	0.999996	0	0	1.24285	0.70909	MCAT
Other glycan degradation	1/18	0.565223	0.999996	0	0	1.24285	0.70909	HEXB
Toxoplasmosis	5/112	0.575159	0.999996	0	0	0.987026	0.545933	ITGB1;HSPA8;MAPK8;MAPK1;IRAK4
Proteoglycans in cancer	9/205	0.583408	0.999996	0	0	0.969673	0.522527	PPP1CB;ITGB1;PRKACG;HGF;MAPK1;RAC1;SOS1;EGFR;PPP1CA
Acute myeloid leukemia	3/67	0.5888	0.999996	0	0	0.99015	0.524451	IL3;MAPK1;SOS1
Glycolysis / Gluconeogenesis	3/67	0.5888	0.999996	0	0	0.99015	0.524451	TPI1;PGK1;GAPDH
Retinol metabolism	3/68	0.598917	0.999996	0	0	0.974866	0.499748	UGT1A9;UGT2B7;UGT1A7
Hepatitis B	7/162	0.602231	0.999996	0	0	0.953623	0.483596	DDB1;MAPK8;PCNA;DDX58;MAPK1;IRAK4;SOS1
Steroid biosynthesis	1/20	0.603673	0.999996	0	0	1.11191	0.561205	MSMO1
ABC transporters	2/45	0.609782	0.999996	0	0	0.982468	0.485981	ABCD3;ABCB5
Rap1 signaling pathway	9/210	0.612423	0.999996	0	0	0.945301	0.463511	ITGB1;HGF;F2R;LPAR1;MAPK1;RAC1;CALM2;EGFR;CRKL
Prolactin signaling pathway	3/70	0.618655	0.999996	0	0	0.945666	0.454116	MAPK8;MAPK1;SOS1
Pantothenate and CoA biosynthesis	1/21	0.621605	0.999996	0	0	1.05626	0.502198	COASY
Type II diabetes mellitus	2/46	0.621808	0.999996	0	0	0.960089	0.456161	MAPK8;MAPK1
Adherens junction	3/71	0.628273	0.999996	0	0	0.93171	0.433041	MAPK1;RAC1;EGFR
Growth hormone synthesis, secretion and action	5/119	0.629082	0.999996	0	0	0.926078	0.429231	MAPK8;PRKACG;MAPK1;SOS1;CRKL
Pyruvate metabolism	2/47	0.633546	0.999996	0	0	0.938704	0.428447	FH;ME2
cGMP-PKG signaling pathway	7/167	0.634163	0.999996	0	0	0.923579	0.420643	PPP1CB;CNGA1;ATP2A2;MAPK1;ATP1A1;CALM2;PPP1CA
Melanoma	3/72	0.637722	0.999996	0	0	0.918159	0.413036	HGF;MAPK1;EGFR
Circadian entrainment	4/97	0.644023	0.999996	0	0	0.908148	0.399604	GNGT1;PRKACG;MAPK1;CALM2
Mannose type O-glycan biosynthesis	1/23	0.655074	0.999996	0	0	0.960133	0.406143	B3GALNT2
Proximal tubule bicarbonate reclamation	1/23	0.655074	0.999996	0	0	0.960133	0.406143	ATP1A1
Phospholipase D signaling pathway	6/148	0.664209	0.999996	0	0	0.891841	0.364904	F2R;LPAR1;MAPK1;SOS1;EGFR;DNM2
Influenza A	7/172	0.664586	0.999996	0	0	0.895355	0.365834	FDPS;NXF2;DDX58;IL18;MAPK1;IRAK4;BCL2L2-PABPN1
Thyroid hormone synthesis	3/75	0.665052	0.999996	0	0	0.879763	0.358847	PRKACG;GPX8;ATP1A1
Malaria	2/50	0.667044	0.999996	0	0	0.879897	0.35627	HGF;IL18
AGE-RAGE signaling pathway in diabetic complications	4/100	0.667594	0.999996	0	0	0.87963	0.355436	DIAPH1;MAPK8;MAPK1;RAC1
Vitamin digestion and absorption	1/24	0.670682	0.999996	0	0	0.91834	0.36684	LMBRD1
Chronic myeloid leukemia	3/76	0.673821	0.999996	0	0	0.867666	0.342547	MAPK1;SOS1;CRKL
Gastric acid secretion	3/76	0.673821	0.999996	0	0	0.867666	0.342547	PRKACG;ATP1A1;CALM2
Melanogenesis	4/101	0.675209	0.999996	0	0	0.870515	0.341881	PRKACG;MAPK1;TYR;CALM2
MAPK signaling pathway	12/294	0.682256	0.999996	0	0	0.897529	0.34317	HSPA8;PPM1B;MAPK8;PRKACG;HGF;MAPK1;RAC1;IRAK4;SOS1;PAK2;EGFR;CRKL
Chagas disease	4/102	0.682702	0.999996	0	0	0.861587	0.328866	MAPK8;PPP2R1B;MAPK1;IRAK4
Longevity regulating pathway	4/102	0.682702	0.999996	0	0	0.861587	0.328866	HSPA8;STK11;PRKACG;EIF4E
Antigen processing and presentation	3/78	0.690849	0.999996	0	0	0.84444	0.312303	HSPA8;CD4;PSME3
Toll-like receptor signaling pathway	4/104	0.697321	0.999996	0	0	0.844267	0.304366	MAPK8;MAPK1;RAC1;IRAK4
Maturity onset diabetes of the young	1/26	0.699815	0.999996	0	0	0.844784	0.301537	HNF1B
Cushing syndrome	6/155	0.706965	0.999996	0	0	0.849629	0.294629	FH;ARMC5;RBBP5;PRKACG;MAPK1;EGFR
Biosynthesis of unsaturated fatty acids	1/27	0.713401	0.999996	0	0	0.81225	0.274307	FADS1
B cell receptor signaling pathway	3/81	0.715122	0.999996	0	0	0.811833	0.272209	MAPK1;RAC1;SOS1
NOD-like receptor signaling pathway	7/181	0.715287	0.999996	0	0	0.84864	0.284356	MAPK8;DHX33;CASP5;IL18;MAPK1;IRAK4;DNM1L
Hepatitis C	6/157	0.718476	0.999996	0	0	0.838287	0.277157	PPP2R1B;DDX58;PSME3;MAPK1;SOS1;EGFR
Insulin resistance	4/108	0.725093	0.999996	0	0	0.811624	0.260901	PPP1CB;GYS1;MAPK8;PPP1CA
Alcoholism	7/186	0.741115	0.999996	0	0	0.824717	0.247084	PPP1CB;GNGT1;PRKACG;MAPK1;SOS1;CALM2;PPP1CA
Apelin signaling pathway	5/137	0.747152	0.999996	0	0	0.799036	0.232909	GNGT1;BECN1;PRKACG;MAPK1;CALM2
VEGF signaling pathway	2/59	0.752809	0.999996	0	0	0.740615	0.210294	MAPK1;RAC1
Cholinergic synapse	4/113	0.757082	0.999996	0	0	0.77419	0.215445	GNGT1;PRKACG;MAPK1;KCNQ5
Measles	5/139	0.758365	0.999996	0	0	0.787027	0.217684	HSPA8;MAPK8;DDX58;IRAK4;RCHY1
Long-term depression	2/60	0.761058	0.999996	0	0	0.727808	0.198725	PPP2R1B;MAPK1
Asthma	1/31	0.761873	0.999996	0	0	0.703802	0.191417	IL3
Galactose metabolism	1/31	0.761873	0.999996	0	0	0.703802	0.191417	UGP2
Wnt signaling pathway	6/166	0.766358	0.999996	0	0	0.790757	0.210425	FOSL1;PORCN;MAPK8;FBXW11;PRKACG;RAC1
PD-L1 expression and PD-1 checkpoint pathway in cancer	3/89	0.772611	0.999996	0	0	0.736004	0.189874	CD4;MAPK1;EGFR
Lysine degradation	2/63	0.784386	0.999996	0	0	0.691905	0.168032	SETD1A;AASS
Morphine addiction	3/91	0.785404	0.999996	0	0	0.719201	0.173728	GNGT1;PRKACG;OPRM1
Th1 and Th2 cell differentiation	3/92	0.791574	0.999996	0	0	0.711083	0.166203	MAPK8;CD4;MAPK1
Propanoate metabolism	1/34	0.792773	0.999996	0	0	0.639719	0.148555	SUCLA2
Salivary secretion	3/93	0.797595	0.999996	0	0	0.703145	0.159019	PRKACG;ATP1A1;CALM2
Human cytomegalovirus infection	8/225	0.802474	0.999996	0	0	0.776786	0.170936	GNGT1;PRKACG;MAPK1;RAC1;SOS1;CALM2;EGFR;CRKL
TGF-beta signaling pathway	3/94	0.80347	0.999996	0	0	0.695381	0.15216	PPP2R1B;SMURF2;MAPK1
Tyrosine metabolism	1/36	0.811113	0.999996	0	0	0.603101	0.126258	TYR
Dilated cardiomyopathy	3/96	0.814791	0.999996	0	0	0.680355	0.139353	ITGB1;PRKACG;ATP2A2
African trypanosomiasis	1/37	0.819666	0.999996	0	0	0.586317	0.116594	IL18
Thyroid cancer	1/37	0.819666	0.999996	0	0	0.586317	0.116594	MAPK1
Prostate cancer	3/97	0.820241	0.999996	0	0	0.673082	0.133376	MAPK1;SOS1;EGFR
Adipocytokine signaling pathway	2/69	0.825098	0.999996	0	0	0.629745	0.121071	STK11;MAPK8
Renin secretion	2/69	0.825098	0.999996	0	0	0.629745	0.121071	PRKACG;CALM2
Aldosterone synthesis and secretion	3/98	0.825554	0.999996	0	0	0.665962	0.127665	PRKACG;ATP1A1;CALM2
Tuberculosis	6/180	0.828397	0.999996	0	0	0.726595	0.136791	MAPK8;IL18;MAPK1;IRAK4;CALM2;ATP6V0C
Hematopoietic cell lineage	3/99	0.830732	0.999996	0	0	0.65899	0.122208	IL3;CD4;IL9R
Central carbon metabolism in cancer	2/70	0.83117	0.999996	0	0	0.620451	0.114735	MAPK1;EGFR
RIG-I-like receptor signaling pathway	2/70	0.83117	0.999996	0	0	0.620451	0.114735	MAPK8;DDX58
Osteoclast differentiation	4/127	0.83133	0.999996	0	0	0.685565	0.126643	FOSL1;MAPK8;MAPK1;RAC1
Pancreatic secretion	3/102	0.845481	0.999996	0	0	0.63892	0.107243	ATP2A2;RAC1;ATP1A1
Inositol phosphate metabolism	2/73	0.84826	0.999996	0	0	0.594141	0.097777	TPI1;SACM1L
Ferroptosis	1/41	0.850181	0.999996	0	0	0.527575	0.0856288	MAP1LC3B
Chemical carcinogenesis	8/239	0.851224	0.999996	0	0	0.729167	0.117454	PRKACG;MAPK1;SOS1;UGT1A9;EGFR;KPNB1;UGT2B7;UGT1A7
C-type lectin receptor signaling pathway	3/104	0.854682	0.999996	0	0	0.626202	0.0983298	MAPK8;MAPK1;CALM2
NF-kappa B signaling pathway	3/104	0.854682	0.999996	0	0	0.626202	0.0983298	DDX58;ATM;IRAK4
Lipid and atherosclerosis	7/215	0.858449	0.999996	0	0	0.708644	0.108159	HSPA8;MAPK8;IL18;MAPK1;RAC1;IRAK4;CALM2
JAK-STAT signaling pathway	5/162	0.861515	0.999996	0	0	0.670915	0.100008	IL3;TSLP;SOS1;IL9R;EGFR
Parathyroid hormone synthesis, secretion and action	3/106	0.863401	0.999996	0	0	0.613978	0.0901785	PRKACG;MAPK1;EGFR
Fat digestion and absorption	1/43	0.863445	0.999996	0	0	0.502399	0.0737649	LIPF
Glucagon signaling pathway	3/107	0.867586	0.999996	0	0	0.608042	0.0863668	GYS1;PRKACG;CALM2
Th17 cell differentiation	3/107	0.867586	0.999996	0	0	0.608042	0.0863668	MAPK8;CD4;MAPK1
Arrhythmogenic right ventricular cardiomyopathy	2/77	0.868597	0.999996	0	0	0.562336	0.0792197	ITGB1;ATP2A2
Chemokine signaling pathway	6/192	0.870437	0.999996	0	0	0.679287	0.0942577	GNGT1;PRKACG;MAPK1;RAC1;SOS1;CRKL
Kaposi sarcoma-associated herpesvirus infection	6/193	0.873517	0.999996	0	0	0.675619	0.0913622	GNGT1;BECN1;MAPK8;MAPK1;RAC1;CALM2
Glycosphingolipid biosynthesis	1/45	0.875536	0.999996	0	0	0.479513	0.0637364	HEXB
Carbohydrate digestion and absorption	1/47	0.886558	0.999996	0	0	0.458616	0.0552216	ATP1A1
TNF signaling pathway	3/112	0.886855	0.999996	0	0	0.579998	0.0696427	MAPK8;MAPK1;DNM1L
Serotonergic synapse	3/113	0.890394	0.999996	0	0	0.574695	0.066717	GNGT1;PRKACG;MAPK1
Peroxisome	2/82	0.89049	0.999996	0	0	0.527051	0.0611294	ABCD3;PRDX1
Valine, leucine and isoleucine degradation	1/48	0.891697	0.999996	0	0	0.448835	0.0514494	HMGCS1
Glutamatergic synapse	3/114	0.893834	0.999996	0	0	0.569487	0.0639167	GNGT1;PRKACG;MAPK1
Leukocyte transendothelial migration	3/114	0.893834	0.999996	0	0	0.569487	0.0639167	ITGB1;RAC1;JAM2
Cocaine addiction	1/49	0.896604	0.999996	0	0	0.439461	0.0479631	PRKACG
Cysteine and methionine metabolism	1/50	0.901289	0.999996	0	0	0.43047	0.0447384	DNMT3B
Complement and coagulation cascades	2/85	0.901948	0.999996	0	0	0.507921	0.0524165	CFH;F2R
Breast cancer	4/147	0.903823	0.999996	0	0	0.58906	0.059567	MAPK1;BRCA1;SOS1;EGFR
Insulin secretion	2/86	0.905512	0.999996	0	0	0.501848	0.0498107	PRKACG;ATP1A1
Ovarian steroidogenesis	1/51	0.905762	0.999996	0	0	0.421838	0.0417531	PRKACG
Cell adhesion molecules	4/148	0.906589	0.999996	0	0	0.584938	0.0573623	ITGB1;NLGN1;CD4;JAM2
Gastric cancer	4/149	0.909285	0.999996	0	0	0.580874	0.0552388	HGF;MAPK1;SOS1;EGFR
Glycosaminoglycan biosynthesis	1/53	0.914109	0.999996	0	0	0.405571	0.0364224	EXTL2
GABAergic synapse	2/89	0.91549	0.999996	0	0	0.484466	0.0427761	GNGT1;PRKACG
Axon guidance	5/182	0.918478	0.999996	0	0	0.594477	0.0505528	ITGB1;ABLIM1;MAPK1;RAC1;PAK2
Hypertrophic cardiomyopathy	2/90	0.918591	0.999996	0	0	0.478936	0.0406687	ITGB1;ATP2A2
Regulation of lipolysis in adipocytes	1/55	0.921718	0.999996	0	0	0.390509	0.0318327	PRKACG
Small cell lung cancer	2/92	0.924473	0.999996	0	0	0.468243	0.036772	ITGB1;SKP2
Staphylococcus aureus infection	2/95	0.932549	0.999996	0	0	0.453067	0.0316393	CFH;KRT13
Notch signaling pathway	1/59	0.934975	0.999996	0	0	0.363501	0.0244402	CIR1
Phosphatidylinositol signaling system	2/97	0.937472	0.999996	0	0	0.443482	0.0286352	SACM1L;CALM2
Mineral absorption	1/60	0.937923	0.999996	0	0	0.357321	0.0228999	ATP1A1
Viral myocarditis	1/60	0.937923	0.999996	0	0	0.357321	0.0228999	RAC1
Hippo signaling pathway	4/163	0.940378	0.999996	0	0	0.529336	0.0325401	PPP1CB;PPP2R1B;FBXW11;PPP1CA
Arachidonic acid metabolism	1/61	0.940737	0.999996	0	0	0.351347	0.0214644	GPX8
Glycerolipid metabolism	1/61	0.940737	0.999996	0	0	0.351347	0.0214644	LIPF
Viral protein interaction with cytokine and cytokine receptor	2/100	0.944221	0.999996	0	0	0.429838	0.0246707	IL37;IL18
Amoebiasis	2/102	0.948329	0.999996	0	0	0.421197	0.0223461	PRKACG;PRDX1
GnRH secretion	1/64	0.948438	0.999996	0	0	0.334564	0.0177115	MAPK1
Hepatocellular carcinoma	4/168	0.948887	0.999996	0	0	0.513062	0.0269181	HGF;MAPK1;SOS1;EGFR
Pathways in cancer	17/531	0.949954	0.999996	0	0	0.692875	0.0355731	ITGB1;FH;HGF;F2R;LPAR1;EGFR;CRKL;MSH6;GNGT1;IL3;MAPK8;PRKACG;MAPK1;RAC1;SOS1;SKP2;CALM2
Cortisol synthesis and secretion	1/65	0.950776	0.999996	0	0	0.329319	0.016623	PRKACG
Inflammatory bowel disease	1/65	0.950776	0.999996	0	0	0.329319	0.016623	IL18
Fluid shear stress and atherosclerosis	3/139	0.953607	0.999996	0	0	0.46419	0.0220506	MAPK8;RAC1;CALM2
Cytokine-cytokine receptor interaction	8/295	0.959183	0.999996	0	0	0.585148	0.0243853	IL3;CD4;TSLP;IL37;IL18;CD27;IL17RE;IL9R
Calcium signaling pathway	6/240	0.962942	0.999996	0	0	0.538576	0.020338	PRKACG;HGF;F2R;ATP2A2;CALM2;EGFR
PPAR signaling pathway	1/74	0.967584	0.999996	0	0	0.288581	0.00950965	HMGCS1
Necroptosis	3/159	0.97691	0.999996	0	0	0.404252	0.00944374	MAPK8;CHMP3;DNM1L
Taste transduction	1/86	0.981433	0.999996	0	0	0.247684	0.00464205	PRKACG
ECM-receptor interaction	1/88	0.98308	0.999996	0	0	0.241965	0.00412907	ITGB1
MicroRNAs in cancer	7/310	0.987896	0.999996	0	0	0.484015	0.00589405	DNMT3B;MAPK1;ATM;BRCA1;SOS1;EGFR;CRKL
Glycerophospholipid metabolism	1/98	0.989368	0.999996	0	0	0.216906	0.00231844	CRLS1
Signaling pathways regulating pluripotency of stem cells	2/143	0.989759	0.999996	0	0	0.298077	0.0030682	PCGF3;MAPK1
Protein digestion and absorption	1/103	0.991573	0.999996	0	0	0.206219	0.0017452	ATP1A1
Neutrophil extracellular trap formation	2/189	0.99846	0.999996	0	0	0.224208	0.000345529	MAPK1;RAC1
Transcriptional misregulation in cancer	2/192	0.998642	0.999996	0	0	0.220633	0.000299887	IL3;ATM
Neuroactive ligand-receptor interaction	5/341	0.999523	0.999996	0	0	0.31053	0.000148223	UTS2B;F2R;LPAR1;OPRM1;TAAR1
Olfactory transduction	2/440	0.999996	0.999996	0	0	0.0944527	3.97347e-07	PRKACG;CALM2
