## Supplementary_table-7 for "MND1 and PSMC3IP control PARP inhibitor sensitivity in mitotic cells"

### Sheet: ST7. KEGG Olaparib CRISPRi
Supplementary Table 7. KEGG analysis of olaparib vs CRISPRi data
Term	Overlap	P-value	Adjusted P-value	Old P-value	Old Adjusted P-value	Odds Ratio	Combined Score	Genes
Ribosome	50/158	6.80868e-37	1.47067e-34	0	0	15.8245	1317.82	MRPS17;MRPS15;MRPS16;RPL31;MRPS14;MRPS11;MRPS12;MRPS10;MRPL36;MRPL34;MRPL35;RPL6;MRPL33;MRPL4;RPS4X;MRPL3;MRPL2;RPL36;RPL37;MRPL9;RPS8;MRPS18A;MRPS21;MRPS7;MRPS6;MRPS5;MRPS9;RPL24;RPL27;MRPL18;MRPL19;MRPL16;MRPL17;MRPL15;MRPL12;MRPL13;MRPL10;MRPL11;MRPL20;RPL14;RPS3;RPL13;RPL15;RPS27A;RPL19;MRPL27;MRPL23;MRPL24;MRPL22;RPS20
Oxidative phosphorylation	37/133	2.52783e-25	2.73006e-23	0	0	12.8851	729.775	NDUFB9;COX7B;NDUFB8;NDUFB7;NDUFB10;UQCRB;NDUFB6;NDUFB11;NDUFB5;NDUFB4;NDUFB2;NDUFB1;COX7C;COX5A;COX11;UQCRFS1;NDUFV2;COX10;NDUFA9;NDUFA8;NDUFA6;NDUFA5;NDUFA3;NDUFA2;NDUFC2;NDUFC1;COX6C;SDHB;COX6B1;NDUFS8;UQCRQ;NDUFS5;NDUFAB1;UQCRC1;NDUFS3;NDUFS2;NDUFS1
Non-alcoholic fatty liver disease	38/155	8.50559e-24	6.12402e-22	0	0	10.8651	577.169	NDUFB9;COX7B;NDUFB8;NDUFB7;NDUFB10;UQCRB;NDUFB6;NDUFB11;NDUFB5;NDUFB4;NDUFB2;NDUFB1;COX7C;COX5A;CDC42;UQCRFS1;NDUFV2;NDUFA9;NDUFA8;NDUFA6;NDUFA5;NDUFA3;NDUFA2;NDUFC2;NDUFC1;COX6C;SDHB;EIF2S1;COX6B1;NDUFS8;UQCRQ;NDUFS5;NDUFAB1;UQCRC1;NDUFS3;CYCS;NDUFS2;NDUFS1
Thermogenesis	44/232	1.62977e-22	8.80075e-21	0	0	7.88272	395.464	NDUFB9;COX7B;NDUFB8;SMARCB1;NDUFB7;NDUFB10;UQCRB;NDUFB6;NDUFB11;NDUFB5;NDUFB4;NDUFB2;NDUFB1;COX7C;COX5A;COX11;UQCRFS1;NDUFV2;COX10;COA5;NDUFA9;COA3;NDUFA8;NDUFA6;NDUFA5;NDUFA3;ACTL6A;NDUFA2;NDUFC2;NDUFC1;COX6C;SDHB;COX6B1;NDUFS8;UQCRQ;NDUFAF4;NDUFS5;NDUFAB1;UQCRC1;NDUFS3;NDUFAF3;NDUFS2;NDUFS1;NDUFAF1
Amyotrophic lateral sclerosis	52/364	1.51883e-20	6.56135e-19	0	0	5.65658	258.131	COX7B;NUP107;COX7C;PSMD7;NUP62;UQCRFS1;NUP214;SEC13;NDUFC2;NDUFC1;SDHB;COX6B1;ATXN2L;POM121L2;PSMA3;NDUFS8;NDUFS5;UQCRC1;NDUFS3;NDUFS2;NDUFS1;NUP54;NUP98;DCTN6;NDUFB9;NDUFB8;NDUFB7;NDUFB10;UQCRB;NDUFB6;NDUFB11;NDUFB5;NDUFB4;DCTN3;NDUFB2;NDUFB1;COX5A;PSMB7;PSMB2;NDUFV2;NDUFA9;NDUFA8;NDUFA6;NUP155;NDUFA5;NDUFA3;NDUFA2;COX6C;EIF2S1;UQCRQ;NDUFAB1;CYCS
Parkinson disease	43/249	2.23182e-20	8.03456e-19	0	0	7.01155	317.265	NDUFB9;COX7B;NDUFB8;NDUFB7;NDUFB10;UQCRB;NDUFB6;NDUFB11;NDUFB5;NDUFB4;NDUFB2;NDUFB1;COX7C;COX5A;PSMB7;PSMD7;PSMB2;UQCRFS1;RPS27A;NDUFV2;NDUFA9;NDUFA8;NDUFA6;NDUFA5;NDUFA3;NDUFA2;NDUFC2;NDUFC1;COX6C;SDHB;EIF2S1;COX6B1;PSMA3;NDUFS8;UQCRQ;NDUFS5;NDUFAB1;UQCRC1;NDUFS3;CYCS;NDUFS2;NDUFS1;MAPT
Huntington disease	45/306	2.01605e-18	6.22094e-17	0	0	5.7951	236.124	DCTN6;NDUFB9;COX7B;NDUFB8;NDUFB7;NDUFB10;UQCRB;NDUFB6;NDUFB11;NDUFB5;NDUFB4;DCTN3;NDUFB2;NDUFB1;COX7C;COX5A;PSMB7;PSMD7;PSMB2;POLR2B;UQCRFS1;POLR2F;POLR2H;NDUFV2;NDUFA9;NDUFA8;NDUFA6;NDUFA5;NDUFA3;NDUFA2;NDUFC2;NDUFC1;COX6C;SDHB;COX6B1;PSMA3;NDUFS8;UQCRQ;NDUFS5;NDUFAB1;UQCRC1;NDUFS3;CYCS;NDUFS2;NDUFS1
DNA replication	18/36	2.48917e-18	6.72075e-17	0	0	32.4966	1317.24	RNASEH2C;RNASEH2B;RFC3;RNASEH2A;RFC4;LIG1;RFC1;RFC2;RPA2;POLA1;POLA2;POLE2;POLD2;MCM4;MCM5;DNA2;MCM6;SSBP1
Diabetic cardiomyopathy	36/203	1.21421e-17	2.91411e-16	0	0	7.16785	279.187	NDUFB9;COX7B;NDUFB8;NDUFB7;NDUFB10;UQCRB;NDUFB6;NDUFB11;NDUFB5;NDUFB4;SLC2A1;NDUFB2;NDUFB1;COX7C;COX5A;UQCRFS1;NDUFV2;NDUFA9;NDUFA8;NDUFA6;NDUFA5;NDUFA3;NDUFA2;NDUFC2;NDUFC1;COX6C;SDHB;COX6B1;NDUFS8;UQCRQ;NDUFS5;NDUFAB1;UQCRC1;NDUFS3;NDUFS2;NDUFS1
Prion disease	41/273	3.21101e-17	6.93578e-16	0	0	5.90746	224.35	NDUFB9;COX7B;NDUFB8;NDUFB7;NDUFB10;UQCRB;NDUFB6;NDUFB11;NDUFB5;NDUFB4;NDUFB2;NDUFB1;COX7C;COX5A;PSMB7;PSMD7;PSMB2;UQCRFS1;NDUFV2;NDUFA9;NDUFA8;NDUFA6;NDUFA5;NDUFA3;NDUFA2;NDUFC2;NDUFC1;COX6C;SDHB;EIF2S1;COX6B1;PSMA3;NDUFS8;UQCRQ;NDUFS5;NDUFAB1;UQCRC1;NDUFS3;CYCS;NDUFS2;NDUFS1
Homologous recombination	18/41	4.80445e-17	9.43419e-16	0	0	25.4256	955.351	MUS81;BARD1;XRCC2;XRCC3;RPA2;BRCA1;BRCA2;PALB2;RAD51B;RAD50;RAD51D;RAD51C;EME1;POLD2;RAD54L;ATM;NBN;SSBP1
Spliceosome	29/150	1.71927e-15	3.09469e-14	0	0	7.8927	268.327	SF3B5;SF3B2;DHX8;EIF4A3;DDX23;PRPF19;USP39;PRPF8;EFTUD2;PUF60;SNRPD1;DHX16;SNRPD3;PRPF38A;CDC5L;THOC2;CWC15;PLRG1;LSM5;LSM3;XAB2;LSM6;PRPF18;SNRPG;PPIE;PRPF31;SNRNP200;RBMX;RBM22
Alzheimer disease	44/369	1.30042e-14	2.1607e-13	0	0	4.52731	144.754	NDUFB9;COX7B;NDUFB8;NDUFB7;NDUFB10;UQCRB;LRP1;NDUFB6;NDUFB11;NDUFB5;NDUFB4;NDUFB2;NDUFB1;COX7C;COX5A;HSD17B10;PSMB7;PSMD7;PSMB2;UQCRFS1;NDUFV2;NDUFA9;NDUFA8;NDUFA6;NDUFA5;NDUFA3;NDUFA2;NDUFC2;NDUFC1;COX6C;SDHB;EIF2S1;COX6B1;PSMA3;NDUFS8;UQCRQ;NDUFS5;NDUFAB1;UQCRC1;NDUFS3;CYCS;NDUFS2;NDUFS1;MAPT
Pathways of neurodegeneration	48/475	4.38295e-13	6.76226e-12	0	0	3.76541	107.148	DCTN6;NDUFB9;NDUFB8;COX7B;NDUFB7;UQCRB;NDUFB6;NDUFB10;NDUFB5;NDUFB11;NDUFB4;DCTN3;NDUFB2;NDUFB1;HSD17B10;COX7C;COX5A;PSMB7;PSMD7;PSMB2;ATXN1L;UQCRFS1;RPS27A;NDUFV2;NDUFA9;NDUFA8;NDUFA6;NDUFA5;NDUFA3;NDUFA2;NDUFC2;NDUFC1;COX6C;SDHB;EIF2S1;COX6B1;ATXN2L;PSMA3;NDUFS8;UQCRQ;NDUFS5;NDUFAB1;UQCRC1;NDUFS3;CYCS;NDUFS2;NDUFS1;MAPT
Retrograde endocannabinoid signaling	25/148	3.67932e-12	5.29822e-11	0	0	6.64727	175.011	NDUFB9;NDUFB8;NDUFB7;NDUFB10;NDUFB6;NDUFB11;NDUFB5;NDUFB4;NDUFB2;NDUFB1;NDUFV2;NDUFA9;NDUFA8;NDUFA6;NDUFA5;NDUFA3;NDUFA2;NDUFC2;NDUFC1;NDUFS8;NDUFS5;NDUFAB1;NDUFS3;NDUFS2;NDUFS1
Mismatch repair	8/23	2.45872e-07	3.31928e-06	0	0	17.0482	259.447	RFC3;RFC4;LIG1;RFC1;RFC2;POLD2;RPA2;SSBP1
RNA transport	19/186	4.84086e-06	6.15073e-05	0	0	3.67495	44.9755	NUP214;EIF2B3;SEC13;NUP107;NUP155;PABPC4;EIF4A3;UPF3A;THOC2;RANGAP1;EIF2S1;POM121L2;CLNS1A;NUP62;GEMIN5;NUP54;NUP98;EIF4E;KPNB1
Aminoacyl-tRNA biosynthesis	10/66	3.09835e-05	0.000371802	0	0	5.71488	59.3322	RARS2;LARS2;AARS2;MARS2;NARS2;TARS2;IARS2;QRSL1;VARS2;FARSB
Fanconi anemia pathway	9/54	3.53639e-05	0.000402032	0	0	6.39372	65.5345	MUS81;RAD51C;SLX4;EME1;RPA2;BRCA1;BRCA2;ATRIP;PALB2
Nucleotide excision repair	8/47	8.23404e-05	0.000889276	0	0	6.54887	61.5898	RFC3;RFC4;LIG1;RFC1;RFC2;POLE2;POLD2;RPA2
Coronavirus disease	17/232	0.000861587	0.00886204	0	0	2.53911	17.9178	RPL31;RPS8;RPL6;EGFR;RPS4X;RPL36;RPL14;RPS3;RPL24;RPL13;RPL27;RPS20;RPL37;RPL15;RPS27A;RPL19;MBL2
Cardiac muscle contraction	9/87	0.001393	0.0136767	0	0	3.68239	24.2165	COX7B;UQCRB;UQCRQ;UQCRC1;UQCRFS1;COX6C;COX7C;COX5A;COX6B1
mRNA surveillance pathway	9/98	0.00317816	0.0298471	0	0	3.22542	18.5509	NUDT21;CPSF1;PABPC4;EIF4A3;SYMPK;UPF3A;PPP2R5C;SMG7;SMG5
Protein export	4/23	0.00489392	0.0425444	0	0	6.68404	35.5575	SRP19;OXA1L;SEC61A1;SRP68
Cell cycle	10/124	0.00492412	0.0425444	0	0	2.79888	14.8722	CCNB2;SMAD4;CDC23;CUL1;MCM4;ATM;MCM5;CDC6;MCM6;BUB3
Porphyrin and chlorophyll metabolism	5/43	0.00986166	0.0819277	0	0	4.18028	19.3091	ALAD;UROD;HCCS;FXN;COX10
RNA degradation	7/79	0.0106959	0.0855673	0	0	3.09349	14.0379	HSPA9;BTG2;PNPT1;LSM6;PABPC4;LSM5;LSM3
RNA polymerase	4/31	0.0143396	0.11062	0	0	4.70164	19.9572	POLR3A;POLR2B;POLR2F;POLR2H
Base excision repair	4/33	0.0177758	0.132399	0	0	4.37694	17.6387	LIG1;POLE2;POLD2;XRCC1
Terpenoid backbone biosynthesis	3/22	0.0287287	0.206846	0	0	5.00482	17.7664	PDSS2;MVD;DHDDS
Proteasome	4/46	0.0520632	0.362763	0	0	3.02014	8.92541	PSMB7;PSMA3;PSMD7;PSMB2
Ubiquitin mediated proteolysis	8/140	0.0671226	0.453077	0	0	1.92559	5.20148	CDC23;UBE2E1;CUL1;UBA3;HUWE1;BRCA1;PRPF19;RPS27A
Spinocerebellar ataxia	8/143	0.0739453	0.484006	0	0	1.88251	4.90286	ATXN2L;AFG3L2;PSMB7;PSMA3;PSMD7;PSMB2;ATXN1L;CYCS
Pancreatic cancer	5/76	0.0841679	0.534714	0	0	2.23352	5.52782	CDC42;SMAD4;BRCA2;RALGDS;EGFR
Human T-cell leukemia virus 1 infection	10/219	0.138086	0.85219	0	0	1.51914	3.00771	FOSL1;CCNB2;SMAD4;CDC23;SLC2A1;ATM;CALR;BUB3;TLN1;HLA-DOA
Proximal tubule bicarbonate reclamation	2/23	0.156212	0.937273	0	0	3.01354	5.59475	SLC25A10;SLC4A4
Renal cell carcinoma	4/69	0.161871	0.944978	0	0	1.94916	3.54932	CDC42;FH;SLC2A1;PAK4
Adherens junction	4/71	0.173839	0.988138	0	0	1.89078	3.30815	CDC42;SMAD4;ACP1;EGFR
p53 signaling pathway	4/73	0.1861	0.999982	0	0	1.83578	3.08681	CCNB2;RRM2;CYCS;ATM
Cholesterol metabolism	3/50	0.197948	0.999982	0	0	2.0203	3.27238	LRPAP1;LRP1;NPC2
Oocyte meiosis	6/129	0.205615	0.999982	0	0	1.54549	2.44458	CCNB2;CDC23;CUL1;FBXO5;PPP2R5C;AURKA
Riboflavin metabolism	01/8	0.220804	0.999982	0	0	4.5162	6.82162	ACP1
Citrate cycle (TCA cycle)	2/30	0.234691	0.999982	0	0	2.25934	3.27487	FH;SDHB
Pyrimidine metabolism	3/56	0.246542	0.999982	0	0	1.79103	2.50785	RRM1;RRM2;CAD
Glutathione metabolism	3/57	0.254824	0.999982	0	0	1.75777	2.4032	GGT5;RRM1;RRM2
Colorectal cancer	4/86	0.271326	0.999982	0	0	1.5437	2.01366	SMAD4;CYCS;RALGDS;EGFR
Taurine and hypotaurine metabolism	01/11	0.290418	0.999982	0	0	3.16085	3.90818	GGT5
Cytosolic DNA-sensing pathway	3/63	0.305147	0.999982	0	0	1.58151	1.87718	POLR3A;POLR2F;POLR2H
TGF-beta signaling pathway	4/94	0.326703	0.999982	0	0	1.4059	1.57279	SMAD4;BAMBI;CUL1;INHBC
Non-homologous end-joining	1/13	0.333341	0.999982	0	0	2.63377	2.89343	RAD50
Prolactin signaling pathway	3/70	0.364247	0.999982	0	0	1.41576	1.42981	SHC4;ELF5;SOCS4
Graft-versus-host disease	2/42	0.371105	0.999982	0	0	1.58056	1.56676	HLA-DOA;KIR2DL3
Thiamine metabolism	1/15	0.373673	0.999982	0	0	2.25728	2.22201	ACP1
Basal transcription factors	2/45	0.403959	0.999982	0	0	1.47006	1.33252	TAF8;TAF1
Nitrogen metabolism	1/17	0.411568	0.999982	0	0	1.97492	1.7533	CA1
Selenocompound metabolism	1/17	0.411568	0.999982	0	0	1.97492	1.7533	MARS2
Focal adhesion	7/201	0.421624	0.999982	0	0	1.14085	0.985285	SHC4;CDC42;SPP1;LAMC2;TLN1;EGFR;PAK4
Bacterial invasion of epithelial cells	3/77	0.422486	0.999982	0	0	1.28137	1.10403	SHC4;CDC42;DNM2
Antigen processing and presentation	3/78	0.43067	0.999982	0	0	1.26422	1.065	CALR;HLA-DOA;KIR2DL3
HIF-1 signaling pathway	4/109	0.431239	0.999982	0	0	1.20412	1.01278	SLC2A1;TIMP1;EIF4E;EGFR
Intestinal immune network for IgA production	2/48	0.435971	0.999982	0	0	1.37397	1.14064	CCL25;HLA-DOA
Pantothenate and CoA biosynthesis	1/21	0.480628	0.999982	0	0	1.57961	1.15732	COASY
Shigellosis	8/246	0.484726	0.999982	0	0	1.0621	0.76914	CDC42;CUL1;CYCS;TAB3;ATM;TLN1;RPS27A;EGFR
ErbB signaling pathway	3/85	0.486645	0.999982	0	0	1.15588	0.83249	SHC4;EGFR;PAK4
Thyroid hormone signaling pathway	4/121	0.511669	0.999982	0	0	1.07995	0.723651	MED24;SLC2A1;MED4;MED16
Endocytosis	8/252	0.511983	0.999982	0	0	1.03565	0.693334	CDC42;CAPZB;GBF1;CHMP4C;CHMP3;FOLR2;EGFR;DNM2
Cellular senescence	5/156	0.524568	0.999982	0	0	1.04585	0.674759	CCNB2;RAD50;ATM;NBN;LIN52
Viral myocarditis	2/60	0.553737	0.999982	0	0	1.08902	0.643684	CYCS;HLA-DOA
Staphylococcus aureus infection	3/95	0.561629	0.999982	0	0	1.02971	0.594054	FPR1;HLA-DOA;MBL2
FoxO signaling pathway	4/131	0.574498	0.999982	0	0	0.994398	0.551153	CCNB2;SMAD4;ATM;EGFR
Choline metabolism in cancer	3/98	0.582794	0.999982	0	0	0.997037	0.538322	SLC5A7;RALGDS;EGFR
GnRH secretion	2/64	0.588944	0.999982	0	0	1.01855	0.539247	SPP1;HCN1
Hepatocellular carcinoma	5/168	0.590597	0.999982	0	0	0.968247	0.5099	SHC4;SMAD4;SMARCB1;ACTL6A;EGFR
Progesterone-mediated oocyte maturation	3/100	0.596538	0.999982	0	0	0.976378	0.504409	CCNB2;CDC23;AURKA
Inflammatory bowel disease	2/65	0.597417	0.999982	0	0	1.00233	0.516343	IL22;HLA-DOA
Protein processing in endoplasmic reticulum	5/171	0.6063	0.999982	0	0	0.9506	0.475662	SEC61A1;SEC13;CUL1;CALR;EIF2S1
Asthma	1/31	0.619911	0.999982	0	0	1.05253	0.503298	HLA-DOA
Circadian rhythm	1/31	0.619911	0.999982	0	0	1.05253	0.503298	CUL1
NF-kappa B signaling pathway	3/104	0.623127	0.999982	0	0	0.937515	0.443449	TAB3;ATM;CARD11
T cell receptor signaling pathway	3/104	0.623127	0.999982	0	0	0.937515	0.443449	CDC42;CARD11;PAK4
Human immunodeficiency virus 1 infection	6/212	0.636755	0.999982	0	0	0.918817	0.414727	CCNB2;CUL1;CYCS;ATM;CALR;PAK4
Central carbon metabolism in cancer	2/70	0.637808	0.999982	0	0	0.928393	0.417515	SLC2A1;EGFR
Epithelial cell signaling in Helicobacter pylori infection	2/70	0.637808	0.999982	0	0	0.928393	0.417515	CDC42;EGFR
Glucagon signaling pathway	3/107	0.642268	0.999982	0	0	0.91033	0.403048	PPP4C;SLC2A1;SIK1
Th17 cell differentiation	3/107	0.642268	0.999982	0	0	0.91033	0.403048	IL22;SMAD4;HLA-DOA
Salmonella infection	7/249	0.646051	0.999982	0	0	0.912277	0.398552	DCTN6;CDC42;DCTN3;RPS3;CYCS;TAB3;DNM2
Breast cancer	4/147	0.66477	0.999982	0	0	0.882403	0.360298	SHC4;BRCA1;BRCA2;EGFR
Cell adhesion molecules	4/148	0.669955	0.999982	0	0	0.87623	0.350969	CLDN11;NFASC;HLA-DOA;TIGIT
Phospholipase D signaling pathway	4/148	0.669955	0.999982	0	0	0.87623	0.350969	SHC4;RALGDS;EGFR;DNM2
Toxoplasmosis	3/112	0.672624	0.999982	0	0	0.868346	0.344359	CYCS;LAMC2;HLA-DOA
Glioma	2/75	0.674948	0.999982	0	0	0.864581	0.339883	SHC4;EGFR
Chronic myeloid leukemia	2/76	0.681994	0.999982	0	0	0.852853	0.326416	SHC4;SMAD4
Alanine, aspartate and glutamate metabolism	1/37	0.684865	0.999982	0	0	0.876835	0.331911	CAD
Phagosome	4/152	0.69014	0.999982	0	0	0.85237	0.316111	SEC61A1;CALR;HLA-DOA;MBL2
Allograft rejection	1/38	0.694558	0.999982	0	0	0.853093	0.310935	HLA-DOA
Cushing syndrome	4/155	0.704694	0.999982	0	0	0.835306	0.29235	FH;HSD3B2;WDR5;EGFR
Neurotrophin signaling pathway	3/119	0.711875	0.999982	0	0	0.81565	0.277201	SHC4;CDC42;SH2B1
Hepatitis C	4/157	0.714119	0.999982	0	0	0.824301	0.277547	CLDN11;CYCS;EIF2S1;EGFR
Bladder cancer	1/41	0.721886	0.999982	0	0	0.788989	0.257122	EGFR
Pathogenic Escherichia coli infection	5/197	0.726835	0.999982	0	0	0.820761	0.261869	CLDN11;CDC42;RPS3;CYCS;TAB3
Type I diabetes mellitus	1/43	0.738734	0.999982	0	0	0.75134	0.227519	HLA-DOA
Vasopressin-regulated water reabsorption	1/44	0.746772	0.999982	0	0	0.733829	0.214275	DCTN6
Wnt signaling pathway	4/166	0.753794	0.999982	0	0	0.778142	0.219931	FOSL1;SMAD4;BAMBI;CUL1
ECM-receptor interaction	2/88	0.757094	0.999982	0	0	0.733394	0.20408	SPP1;LAMC2
Type II diabetes mellitus	1/46	0.762115	0.999982	0	0	0.701142	0.190471	SOCS4
Tight junction	4/169	0.766038	0.999982	0	0	0.763875	0.20359	CLDN11;CDC42;MYL6;SYMPK
Bile secretion	2/90	0.768006	0.999982	0	0	0.716652	0.189166	SLC2A1;SLC4A4
Pyruvate metabolism	1/47	0.769435	0.999982	0	0	0.685864	0.179764	FH
Natural killer cell mediated cytotoxicity	3/131	0.770568	0.999982	0	0	0.738722	0.192531	SHC4;ULBP2;KIR2DL3
Rap1 signaling pathway	5/210	0.776149	0.999982	0	0	0.768193	0.194668	CDC42;FPR1;TLN1;RALGDS;EGFR
Valine, leucine and isoleucine degradation	1/48	0.77653	0.999982	0	0	0.671237	0.169769	HSD17B10
Influenza A	4/172	0.777802	0.999982	0	0	0.750117	0.188492	CYCS;NUP98;HLA-DOA;EIF2S1
Small cell lung cancer	2/92	0.778488	0.999982	0	0	0.700654	0.175445	CYCS;LAMC2
GnRH signaling pathway	2/93	0.783572	0.999982	0	0	0.692918	0.168997	CDC42;EGFR
Systemic lupus erythematosus	3/135	0.787829	0.999982	0	0	0.716188	0.170793	SNRPD1;SNRPD3;HLA-DOA
IL-17 signaling pathway	2/94	0.788553	0.999982	0	0	0.685351	0.162809	FOSL1;TAB3
Cysteine and methionine metabolism	1/50	0.790073	0.999982	0	0	0.643773	0.151692	MAT2A
Malaria	1/50	0.790073	0.999982	0	0	0.643773	0.151692	LRP1
Vibrio cholerae infection	1/50	0.790073	0.999982	0	0	0.643773	0.151692	SEC61A1
Insulin signaling pathway	3/137	0.796047	0.999982	0	0	0.705425	0.160905	SHC4;EIF4E;SOCS4
Ovarian steroidogenesis	1/51	0.796534	0.999982	0	0	0.630865	0.143513	HSD3B2
Human papillomavirus infection	8/331	0.800458	0.999982	0	0	0.779123	0.17341	CDC42;SPP1;UBR4;ATM;LAMC2;PPP2R5C;TUBG1;EGFR
Fc gamma R-mediated phagocytosis	2/97	0.802896	0.999982	0	0	0.663605	0.145681	CDC42;DNM2
Autoimmune thyroid disease	1/53	0.808866	0.999982	0	0	0.606538	0.12866	HLA-DOA
Endocrine and other factor-regulated calcium reabsorption	1/53	0.808866	0.999982	0	0	0.606538	0.12866	DNM2
Apoptosis	3/142	0.815437	0.999982	0	0	0.679874	0.138716	CYCS;ATM;EIF2S1
AGE-RAGE signaling pathway in diabetic complications	2/100	0.816368	0.999982	0	0	0.643191	0.130497	CDC42;SMAD4
Viral protein interaction with cytokine and cytokine receptor	2/100	0.816368	0.999982	0	0	0.643191	0.130497	CCL25;CCL26
Hedgehog signaling pathway	1/56	0.825979	0.999982	0	0	0.573365	0.109619	CUL1
Legionellosis	1/57	0.831336	0.999982	0	0	0.563097	0.104016	CYCS
Endometrial cancer	1/58	0.836529	0.999982	0	0	0.55319	0.098741	EGFR
Gastric cancer	3/149	0.839938	0.999982	0	0	0.647042	0.112862	SHC4;SMAD4;EGFR
Notch signaling pathway	1/59	0.841562	0.999982	0	0	0.543624	0.0937726	ATXN1L
VEGF signaling pathway	1/59	0.841562	0.999982	0	0	0.543624	0.0937726	CDC42
Ras signaling pathway	5/232	0.843631	0.999982	0	0	0.692946	0.117828	SHC4;CDC42;RALGDS;EGFR;PAK4
Chemokine signaling pathway	4/192	0.844636	0.999982	0	0	0.66962	0.113065	SHC4;CDC42;CCL25;CCL26
Mineral absorption	1/60	0.846441	0.999982	0	0	0.534382	0.0890897	SLC26A6
Drug metabolism	2/108	0.848348	0.999982	0	0	0.594401	0.0977575	RRM1;RRM2
Arachidonic acid metabolism	1/61	0.851169	0.999982	0	0	0.525449	0.0846732	GGT5
Steroid hormone biosynthesis	1/61	0.851169	0.999982	0	0	0.525449	0.0846732	HSD3B2
TNF signaling pathway	2/112	0.862363	0.999982	0	0	0.572668	0.0847999	TAB3;JUNB
Cortisol synthesis and secretion	1/65	0.868673	0.999982	0	0	0.492506	0.0693393	HSD3B2
Leukocyte transendothelial migration	2/114	0.868917	0.999982	0	0	0.562383	0.0790191	CLDN11;CDC42
Epstein-Barr virus infection	4/202	0.871163	0.999982	0	0	0.635469	0.0876479	PSMD7;CYCS;CALR;HLA-DOA
JAK-STAT signaling pathway	3/162	0.87804	0.999982	0	0	0.593737	0.0772231	IL22;SOCS4;EGFR
Mitophagy	1/68	0.880438	0.999982	0	0	0.470381	0.0598963	RPS27A
Growth hormone synthesis, secretion and action	2/119	0.884066	0.999982	0	0	0.53821	0.0663202	SHC4;JUNB
Adipocytokine signaling pathway	1/69	0.884121	0.999982	0	0	0.463439	0.0570778	SLC2A1
Melanoma	1/72	0.894504	0.999982	0	0	0.443788	0.049476	EGFR
Non-small cell lung cancer	1/72	0.894504	0.999982	0	0	0.443788	0.049476	EGFR
Osteoclast differentiation	2/127	0.904971	0.999982	0	0	0.503556	0.0502811	FOSL1;JUNB
Purine metabolism	2/129	0.909618	0.999982	0	0	0.495574	0.046946	RRM1;RRM2
Relaxin signaling pathway	2/129	0.909618	0.999982	0	0	0.495574	0.046946	SHC4;EGFR
Leishmaniasis	1/77	0.909786	0.999982	0	0	0.414484	0.0391876	HLA-DOA
Synaptic vesicle cycle	1/78	0.912567	0.999982	0	0	0.40908	0.0374285	DNM2
Tuberculosis	3/180	0.917465	0.999982	0	0	0.532858	0.0459006	HSPA9;CYCS;HLA-DOA
Vascular smooth muscle contraction	2/133	0.91828	0.999982	0	0	0.480342	0.0409505	MYL6;CALCB
B cell receptor signaling pathway	1/81	0.920404	0.999982	0	0	0.393679	0.0326526	CARD11
Apelin signaling pathway	2/137	0.926158	0.999982	0	0	0.466013	0.0357482	SMAD4;SPP1
Estrogen signaling pathway	2/137	0.926158	0.999982	0	0	0.466013	0.0357482	SHC4;EGFR
Complement and coagulation cascades	1/85	0.929774	0.999982	0	0	0.374854	0.0272944	MBL2
Measles	2/139	0.929823	0.999982	0	0	0.459162	0.0334094	CYCS;EIF2S1
Insulin secretion	1/86	0.931939	0.999982	0	0	0.370425	0.0261103	SLC2A1
Gap junction	1/88	0.936072	0.999982	0	0	0.361872	0.0239064	EGFR
Signaling pathways regulating pluripotency of stem cells	2/143	0.936643	0.999982	0	0	0.446044	0.0291951	SMAD4;INHBC
PD-L1 expression and PD-1 checkpoint pathway in cancer	1/89	0.938043	0.999982	0	0	0.357741	0.022881	EGFR
Th1 and Th2 cell differentiation	1/92	0.9436	0.999982	0	0	0.345894	0.0200802	HLA-DOA
Rheumatoid arthritis	1/93	0.945339	0.999982	0	0	0.342116	0.0192309	HLA-DOA
Salivary secretion	1/93	0.945339	0.999982	0	0	0.342116	0.0192309	PRB1
MAPK signaling pathway	5/294	0.949659	0.999982	0	0	0.542525	0.0280228	CDC42;MAPT;MAPK8IP2;ECSIT;EGFR
Cytokine-cytokine receptor interaction	5/295	0.950633	0.999982	0	0	0.540626	0.0273705	CCL25;IL22;IL31;INHBC;CCL26
Prostate cancer	1/97	0.951778	0.999982	0	0	0.327794	0.0162009	EGFR
Oxytocin signaling pathway	2/154	0.952303	0.999982	0	0	0.413528	0.02021	MYL6;EGFR
mTOR signaling pathway	2/154	0.952303	0.999982	0	0	0.413528	0.02021	SEC13;EIF4E
Aldosterone synthesis and secretion	1/98	0.953265	0.999982	0	0	0.324398	0.0155264	HSD3B2
Glycerophospholipid metabolism	1/98	0.953265	0.999982	0	0	0.324398	0.0155264	PEMT
Hematopoietic cell lineage	1/99	0.954707	0.999982	0	0	0.321071	0.0148819	HLA-DOA
Necroptosis	2/159	0.95813	0.999982	0	0	0.400254	0.0171196	CHMP4C;CHMP3
Amoebiasis	1/102	0.958771	0.999982	0	0	0.311485	0.0131145	LAMC2
Chagas disease	1/102	0.958771	0.999982	0	0	0.311485	0.0131145	CALR
Longevity regulating pathway	1/102	0.958771	0.999982	0	0	0.311485	0.0131145	EIF4E
Pancreatic secretion	1/102	0.958771	0.999982	0	0	0.311485	0.0131145	SLC4A4
Protein digestion and absorption	1/103	0.960043	0.999982	0	0	0.308416	0.0125763	COL5A3
Toll-like receptor signaling pathway	1/104	0.961276	0.999982	0	0	0.305406	0.0120615	SPP1
Hepatitis B	2/162	0.961292	0.999982	0	0	0.392688	0.015502	SMAD4;CYCS
Hippo signaling pathway	2/163	0.962295	0.999982	0	0	0.390229	0.0149983	CRB1;SMAD4
PI3K-Akt signaling pathway	6/354	0.962777	0.999982	0	0	0.539871	0.0204794	SPP1;LAMC2;BRCA1;PPP2R5C;EIF4E;EGFR
Lipid and atherosclerosis	3/215	0.962837	0.999982	0	0	0.444076	0.0168175	CDC42;CYCS;EIF2S1
MicroRNAs in cancer	5/310	0.963327	0.999982	0	0	0.513634	0.0191906	SHC4;ATM;BRCA1;EGFR;PAK4
Parathyroid hormone synthesis, secretion and action	1/106	0.963629	0.999982	0	0	0.299557	0.0110982	EGFR
Regulation of actin cytoskeleton	3/218	0.965365	0.999982	0	0	0.437811	0.0154324	CDC42;EGFR;PAK4
Insulin resistance	1/108	0.96584	0.999982	0	0	0.293928	0.0102162	SLC2A1
Pathways in cancer	10/531	0.966542	0.999982	0	0	0.59949	0.0204009	CDC42;FH;SMAD4;CUL1;SLC2A1;CYCS;LAMC2;BRCA2;RALGDS;EGFR
Human cytomegalovirus infection	3/225	0.970647	0.999982	0	0	0.423851	0.0126277	CYCS;CALR;EGFR
Cholinergic synapse	1/113	0.970796	0.999982	0	0	0.280733	0.00832054	SLC5A7
Sphingolipid signaling pathway	1/119	0.975806	0.999982	0	0	0.266375	0.00652404	PPP2R5C
AMPK signaling pathway	1/120	0.976553	0.999982	0	0	0.264123	0.00626673	PPP2R5C
NOD-like receptor signaling pathway	2/181	0.976593	0.999982	0	0	0.350659	0.00830554	TAB3;SUGT1
Axon guidance	2/182	0.97721	0.999982	0	0	0.348693	0.00803866	CDC42;PAK4
Chemical carcinogenesis	3/239	0.97901	0.999982	0	0	0.398416	0.00845177	CDC6;EGFR;KPNB1
Platelet activation	1/124	0.979318	0.999982	0	0	0.255481	0.00533929	TLN1
Lysosome	1/128	0.981757	0.999982	0	0	0.247383	0.00455458	NPC2
Transcriptional misregulation in cancer	2/192	0.982576	0.999982	0	0	0.330169	0.00580349	BMP2K;ATM
Kaposi sarcoma-associated herpesvirus infection	2/193	0.98304	0.999982	0	0	0.328423	0.00561787	CYCS;RPS27A
Dopaminergic synapse	1/132	0.98391	0.999982	0	0	0.239779	0.00388954	PPP2R5C
Autophagy	1/137	0.986247	0.999982	0	0	0.230904	0.00319774	EIF2S1
Yersinia infection	1/137	0.986247	0.999982	0	0	0.230904	0.00319774	CDC42
Viral carcinogenesis	2/203	0.987064	0.999982	0	0	0.311921	0.00406138	CDC42;UBR4
Proteoglycans in cancer	2/205	0.987749	0.999982	0	0	0.308815	0.0038067	CDC42;EGFR
Adrenergic signaling in cardiomyocytes	1/150	0.990856	0.999982	0	0	0.210616	0.00193464	PPP2R5C
Alcoholism	1/186	0.997051	0.999982	0	0	0.169314	0.000500077	SHC4
Neutrophil extracellular trap formation	1/189	0.997316	0.999982	0	0	0.166586	0.000447663	FPR1
Herpes simplex virus 1 infection	6/498	0.998138	0.999982	0	0	0.378971	0.000706191	EIF2B3;ZNF559;CYCS;CALR;HLA-DOA;EIF2S1
Neuroactive ligand-receptor interaction	3/341	0.998411	0.999982	0	0	0.276702	0.000439896	VIPR1;CALCB;FPR1
Calcium signaling pathway	1/240	0.99946	0.999982	0	0	0.13069	7.06003e-05	EGFR
Olfactory transduction	2/440	0.999982	0.999982	0	0	0.141373	2.55308e-06	OR2T4;OR9Q1
