## Supplementary_table-8 for "MND1 and PSMC3IP control PARP inhibitor sensitivity in mitotic cells"

### Sheet: ST8. KEGG Talazoparib CRISPRi
Supplementary Table 8. KEGG analysis of talazoparib vs CRISPRi data
Term	Overlap	P-value	Adjusted P-value	Old P-value	Old Adjusted P-value	Odds Ratio	Combined Score	Genes
Fanconi anemia pathway	24/54	9.52228e-19	2.61863e-16	0	0	17.7114	734.942	MUS81;FANCI;RMI2;BLM;WDR48;FANCM;POLN;RMI1;SLX1B;TOP3A;FANCA;RPA2;BRCA1;BRCA2;FANCE;PALB2;FANCG;SLX4;EME1;RPA3;USP1;ATRIP;TELO2;ATR
DNA replication	18/36	1.55742e-15	2.14145e-13	0	0	22	750.106	RFC5;RNASEH2C;FEN1;RNASEH2B;RFC3;PCNA;RNASEH2A;LIG1;RFC1;RFC2;RPA2;POLD3;RPA3;MCM3;MCM4;MCM5;DNA2;POLE
Cell cycle	30/124	1.49296e-14	1.36855e-12	0	0	7.09137	225.757	ANAPC13;PCNA;CUL1;BUB1B;CDC20;ORC5;CCNB2;ORC4;CDC23;CDC45;CHEK2;ORC3;RAD21;BUB1;CREBBP;SMAD4;SMAD3;TGFB1;CDC7;MAD2L2;STAG2;DBF4;ESPL1;MCM3;MCM4;ANAPC5;ATM;MCM5;ANAPC1;ATR
Homologous recombination	18/41	2.81239e-14	1.93352e-12	0	0	17.2129	537.079	MUS81;BARD1;BLM;XRCC2;TOP3A;RPA2;BRCA1;BRCA2;PALB2;POLD3;RAD51B;RAD50;RAD51D;EME1;RPA3;RAD54L;ATM;NBN
Ribosome	32/158	4.01483e-13	2.20815e-11	0	0	5.64678	161.179	MRPS17;MRPS15;MRPL18;RPL12;MRPL19;MRPL17;MRPL36;MRPL34;RPL9;RPL6;MRPL10;MRPL11;MRPL33;RPS14;MRPL20;MRPL3;RPS3;RPL13;RPL37;RPL15;RPL18;RPS27A;RPS12;RPL19;MRPL27;MRPS21;RPSA;MRPS7;MRPS18C;RPS20;RPL28;RSL24D1
Spliceosome	30/150	3.06161e-12	1.40324e-10	0	0	5.54731	147.071	TCERG1;SF3B5;SF3B2;DHX8;DDX42;PRPF19;USP39;SART1;PUF60;SNRPD1;PCBP1;DHX16;SRSF10;ISY1-RAB43;PPIL1;THOC1;CWC15;WBP11;LSM5;CDC40;PRPF4;XAB2;SNRNP40;PRPF6;HNRNPK;SYF2;SNRPA1;HNRNPA1L2;RBMX;SNRPA
Mismatch repair	11/23	1.00543e-09	3.9499e-08	0	0	20.0116	414.598	RFC5;MSH6;POLD3;RFC3;PCNA;LIG1;RFC1;RFC2;MSH3;RPA3;RPA2
Base excision repair	11/33	9.57342e-08	3.29086e-06	0	0	10.9097	176.319	POLB;POLD3;FEN1;PCNA;LIG1;APEX2;XRCC1;LIG3;POLE;UNG;MUTYH
Nucleotide excision repair	11/47	4.87825e-06	0.000149058	0	0	6.66216	81.483	POLD3;RFC5;RFC3;PCNA;LIG1;RFC1;RFC2;RPA3;RPA2;XPC;POLE
Proteasome	9/46	0.000158576	0.00436085	0	0	5.29116	46.2938	PSMB7;PSMB4;PSMB5;PSMA4;PSMB2;PSMD4;PSMA2;PSME3;PSMA7
Ubiquitin mediated proteolysis	16/140	0.000481245	0.0120311	0	0	2.81646	21.5153	ANAPC13;FBXW11;UBA6;CUL3;CUL1;HUWE1;SYVN1;BRCA1;PRPF19;CDC20;CDC23;UBR5;UBA3;ANAPC5;RPS27A;ANAPC1
Oocyte meiosis	15/129	0.000594858	0.0136322	0	0	2.87026	21.318	ANAPC13;CALML6;FBXW11;CUL1;SPDYE4;AURKA;CDC20;MAD2L2;CCNB2;CDC23;ESPL1;MAPK1;ANAPC5;BUB1;ANAPC1
Colorectal cancer	11/86	0.00142513	0.030147	0	0	3.1913	20.9141	APC2;MSH6;JUN;SMAD4;SMAD3;TGFB1;MSH3;MAPK1;RAF1;RALGDS;TGFBR1
Terpenoid backbone biosynthesis	5/22	0.00236646	0.046484	0	0	6.37544	38.5482	PMVK;PDSS2;MVD;HMGCR;ACAT2
Amyotrophic lateral sclerosis	28/364	0.00340208	0.0623715	0	0	1.82382	10.3654	DCTN5;COX7B;SEH1L;UQCRB;NXT2;COX7C;COX5A;PSMA7;ACTG1;PSMB7;PSMB4;PSMB5;PSMD4;PSMB2;NUP85;UQCRFS1;NDC1;NDUFA1;SDHC;NUP153;ATG14;COX6B1;ATXN2L;CCS;PSMA4;PSMA2;TARDBP;HNRNPA1L2
Cellular senescence	15/156	0.00398735	0.0666693	0	0	2.31734	12.8024	SMAD3;TGFB1;CALML6;FBXW11;FOXM1;HIPK1;TGFBR1;CCNB2;RAD50;CHEK2;MAPK1;ATM;NBN;RAF1;ATR
Human T-cell leukemia virus 1 infection	19/219	0.00412138	0.0666693	0	0	2.07247	11.3811	CREBBP;JUN;SMAD4;SMAD3;TGFB1;BUB1B;TGFBR1;CDC20;POLB;CCNB2;CDC23;ESPL1;CHEK2;MAPK1;ATM;ANAPC5;TLN1;ANAPC1;ATR
Progesterone-mediated oocyte maturation	11/100	0.00472327	0.0721611	0	0	2.68732	14.3913	MAD2L2;ANAPC13;CCNB2;CDC23;SPDYE4;MAPK1;ANAPC5;RAF1;BUB1;ANAPC1;AURKA
Coronavirus disease	19/232	0.00757832	0.109686	0	0	1.94464	9.49464	JUN;RPL12;RPSA;RPL9;RPL6;RPS14;RPS3;RPL13;MAPK1;RPS20;RPL37;RPL15;RPL18;RPS27A;RPL28;RSL24D1;RPS12;HBEGF;RPL19
RNA transport	16/186	0.00871165	0.119785	0	0	2.04938	9.72043	NDC1;SEH1L;GEMIN2;RPP30;THOC1;DDX20;NUP153;THOC5;NXT2;DDX19A;NUP85;CLNS1A;EIF3I;RPP21;TARDBP;PAIP1
Pentose phosphate pathway	5/30	0.00956144	0.121675	0	0	4.33348	20.1508	PFKL;RPE;TALDO1;PGD;ALDOA
Huntington disease	23/306	0.00973397	0.121675	0	0	1.77339	8.21457	DCTN5;CREBBP;COX7B;UQCRB;NDUFA1;SDHC;ATG14;COX7C;COX5A;PSMA7;COX6B1;PSMB7;PSMB4;PSMA4;PSMB5;PSMD4;PSMB2;PSMA2;POLR2C;TFAM;UQCRFS1;POLR2H;TAF4
RNA polymerase	5/31	0.0109937	0.127128	0	0	4.16659	18.7932	POLR2C;POLR1D;POLR3F;POLR1E;POLR2H
Spinocerebellar ataxia	13/143	0.0110948	0.127128	0	0	2.17457	9.78835	ATG14;PSMA7;PUM2;ATXN2L;AFG3L2;PSMB7;PSMB4;PSMA4;PSMB5;PSMD4;OPA1;PSMB2;PSMA2
Adherens junction	8/71	0.0130036	0.143039	0	0	2.75532	11.9651	CREBBP;SMAD4;SMAD3;MAPK1;SNAI2;ACP1;TGFBR1;ACTG1
Basal transcription factors	6/45	0.0138575	0.146569	0	0	3.33479	14.2693	GTF2A1L;TAF13;TAF9;TAF7;TAF4;TAF2
Pancreatic cancer	8/76	0.0190332	0.193857	0	0	2.55206	10.1101	SMAD4;SMAD3;TGFB1;MAPK1;BRCA2;RAF1;RALGDS;TGFBR1
RNA degradation	8/79	0.0234867	0.225267	0	0	2.44384	9.16762	HSPA9;TTC37;DDX6;PFKL;PNPT1;CNOT1;CNOT3;LSM5
Alzheimer disease	25/369	0.0237554	0.225267	0	0	1.58432	5.92527	COX7B;UQCRB;CALML6;COX7C;COX5A;HSD17B10;PSMA7;APH1A;PSMB7;PSMB4;PSMB5;PSMD4;PSMB2;UQCRFS1;MAPK1;NAE1;APC2;NDUFA1;SDHC;WNT9A;ATG14;COX6B1;PSMA4;PSMA2;RAF1
Aminoacyl-tRNA biosynthesis	7/66	0.0263965	0.241968	0	0	2.57197	9.34789	RARS2;NARS2;TARS2;IARS2;VARS2;CARS2;PSTK
Parkinson disease	18/249	0.0288863	0.256249	0	0	1.69516	6.00832	COX7B;UQCRB;CALML6;NDUFA1;SDHC;COX7C;COX5A;PSMA7;COX6B1;PSMB7;PSMB4;PSMA4;PSMB5;PSMD4;PSMB2;PSMA2;UQCRFS1;RPS27A
Oxidative phosphorylation	11/133	0.0343021	0.294784	0	0	1.95702	6.60015	COX7B;UQCRB;ATP6AP1;COX15;NDUFA1;COX11;UQCRFS1;SDHC;COX7C;COX5A;COX6B1
Tryptophan metabolism	5/42	0.0370377	0.308647	0	0	2.92619	9.64419	HADHA;TPH1;HAAO;AOX1;ACAT2
Sulfur relay system	02/8	0.0459514	0.371665	0	0	7.20513	22.193	CTU2;NFS1
Valine, leucine and isoleucine degradation	5/48	0.0602251	0.473197	0	0	2.51709	7.07219	HADHA;ALDH6A1;AOX1;HSD17B10;ACAT2
Propanoate metabolism	4/34	0.061955	0.473267	0	0	2.88496	8.02407	HADHA;ALDH6A1;ACSS1;ACAT2
FoxO signaling pathway	10/131	0.0659264	0.489994	0	0	1.79186	4.87245	CCNB2;CREBBP;SMAD4;SMAD3;TGFB1;PRMT1;MAPK1;ATM;RAF1;TGFBR1
mRNA surveillance pathway	8/98	0.069097	0.497117	0	0	1.92599	5.14672	HBS1L;DDX19A;PPP2R3C;CSTF1;ETF1;NXT2;TARDBP;WDR33
Hepatocellular carcinoma	12/168	0.0705003	0.497117	0	0	1.66854	4.42521	APC2;SMARCE1;SMAD4;SMAD3;TGFB1;GSTO2;GAB1;MAPK1;WNT9A;RAF1;TGFBR1;ACTG1
Pathways of neurodegeneration	28/475	0.0768105	0.528072	0	0	1.36282	3.49755	DCTN5;COX7B;UQCRB;CALML6;HSD17B10;COX7C;COX5A;PSMA7;PSMB7;PSMB4;PSMB5;PSMD4;PSMB2;UQCRFS1;MAPK1;RPS27A;APC2;NDUFA1;SDHC;WNT9A;ATG14;COX6B1;ATXN2L;CCS;PSMA4;PSMA2;TARDBP;RAF1
Non-alcoholic fatty liver disease	11/155	0.0837557	0.554959	0	0	1.65611	4.10691	JUN;COX7B;TGFB1;UQCRB;NDUFA1;UQCRFS1;SDHC;ADIPOR1;COX7C;COX5A;COX6B1
Renal cell carcinoma	6/69	0.0847574	0.554959	0	0	2.0618	5.08844	CREBBP;JUN;TGFB1;GAB1;MAPK1;RAF1
Cardiac muscle contraction	7/87	0.0908658	0.57868	0	0	1.89474	4.54429	COX7B;UQCRB;TPM3;UQCRFS1;COX7C;COX5A;COX6B1
Thermogenesis	15/232	0.0925888	0.57868	0	0	1.49971	3.56868	SMARCE1;COA3;COX7B;COX16;UQCRB;COX15;NDUFA1;SDHC;COX7C;COX5A;ACTG1;COX6B1;COX11;UQCRFS1;COA5
Prion disease	17/273	0.100012	0.611186	0	0	1.44107	3.31801	COX7B;UQCRB;NDUFA1;SDHC;COX7C;COX5A;PSMA7;COX6B1;PSMB7;PSMB4;PSMA4;PSMB5;PSMD4;PSMB2;PSMA2;UQCRFS1;MAPK1
Folate biosynthesis	3/26	0.105991	0.622907	0	0	2.82008	6.32938	TPH1;SPR;MOCOS
Ribosome biogenesis in eukaryotes	8/108	0.10646	0.622907	0	0	1.73248	3.88073	RCL1;FBL;GNL3L;RPP30;WDR3;RIOK2;NXT2;REXO2
Non-homologous end-joining	2/13	0.11074	0.634449	0	0	3.92904	8.64612	FEN1;RAD50
Purine metabolism	9/129	0.119199	0.651815	0	0	1.62434	3.45492	ADSL;GMPR2;GMPS;PDE7B;PFAS;DCK;XDH;HDDC3;ITPA
Chronic myeloid leukemia	6/76	0.120248	0.651815	0	0	1.85494	3.92912	SMAD4;SMAD3;TGFB1;MAPK1;RAF1;TGFBR1
Porphyrin and chlorophyll metabolism	4/43	0.1216	0.651815	0	0	2.21815	4.67369	COX15;UROD;HCCS;FXN
TGF-beta signaling pathway	7/94	0.123252	0.651815	0	0	1.74165	3.64618	CREBBP;SMAD4;SMAD3;TGFB1;CUL1;MAPK1;TGFBR1
Bacterial invasion of epithelial cells	6/77	0.12584	0.652943	0	0	1.82871	3.79046	ITGB1;ACTR3;MAD2L2;ACTR2;GAB1;ACTG1
Thiamine metabolism	2/15	0.140797	0.717021	0	0	3.32423	6.51694	NFS1;ACP1
AGE-RAGE signaling pathway in diabetic complications	7/100	0.155073	0.775366	0	0	1.62877	3.0358	JUN;SMAD4;SMAD3;TGFB1;PIM1;MAPK1;TGFBR1
Amino sugar and nucleotide sugar metabolism	4/48	0.1623	0.79701	0	0	1.96557	3.57402	CYB5R3;MPI;GFPT1;CYB5RL
Fructose and mannose metabolism	3/33	0.178421	0.860804	0	0	2.16127	3.72518	PFKL;MPI;ALDOA
Hepatitis B	10/162	0.182592	0.865738	0	0	1.42409	2.42166	CREBBP;JUN;SMAD4;SMAD3;TGFB1;PCNA;ATP6AP1;MAPK1;RAF1;TGFBR1
Hippo signaling pathway	10/163	0.187393	0.873441	0	0	1.4147	2.36899	APC2;SMAD4;SMAD3;TGFB1;FBXW11;SNAI2;WNT9A;TGFBR1;ACTG1;TEAD3
Diabetic cardiomyopathy	12/203	0.190823	0.874606	0	0	1.36027	2.25317	COX7B;SMAD3;TGFB1;UQCRB;GFPT1;NDUFA1;UQCRFS1;SDHC;COX7C;COX5A;TGFBR1;COX6B1
Gastric cancer	9/149	0.215952	0.948833	0	0	1.39083	2.13172	APC2;SMAD4;SMAD3;TGFB1;GAB1;MAPK1;WNT9A;RAF1;TGFBR1
One carbon pool by folate	2/20	0.221344	0.948833	0	0	2.4002	3.6196	MTHFD1;TYMS
Steroid biosynthesis	2/20	0.221344	0.948833	0	0	2.4002	3.6196	NSDHL;MSMO1
p53 signaling pathway	5/73	0.221993	0.948833	0	0	1.5896	2.39253	CCNB2;SIVA1;CHEK2;ATM;ATR
Alanine, aspartate and glutamate metabolism	3/37	0.224482	0.948833	0	0	1.9066	2.84839	ADSL;CAD;GFPT1
Human immunodeficiency virus 1 infection	12/212	0.231739	0.948833	0	0	1.29844	1.89851	CCNB2;JUN;CALML6;APOBEC3H;FBXW11;AP1G1;CUL1;MAPK1;ATM;RAF1;GNG11;ATR
Pyrimidine metabolism	4/56	0.23558	0.948833	0	0	1.66248	2.40346	CAD;UMPS;TYMS;DCK
Caffeine metabolism	01/6	0.238071	0.948833	0	0	4.31842	6.19774	XDH
Vitamin B6 metabolism	01/6	0.238071	0.948833	0	0	4.31842	6.19774	AOX1
Apelin signaling pathway	8/137	0.262117	0.999996	0	0	1.34096	1.7955	SMAD4;SMAD3;CALML6;TFAM;MAPK1;RAF1;GNG11;TGFBR1
Choline metabolism in cancer	6/98	0.26739	0.999996	0	0	1.40973	1.8595	SLC44A5;JUN;SLC22A2;MAPK1;RAF1;RALGDS
Protein export	2/23	0.271285	0.999996	0	0	2.05699	2.68352	SRP54;SEC61B
Bladder cancer	3/41	0.272503	0.999996	0	0	1.70555	2.2174	MAPK1;RAF1;HBEGF
Thyroid hormone signaling pathway	7/121	0.28954	0.999996	0	0	1.32727	1.64509	CREBBP;PFKL;RCAN2;MAPK1;MED4;RAF1;ACTG1
Shigellosis	13/246	0.296631	0.999996	0	0	1.2067	1.46646	ITGB1;ACTR3;ACTR2;JUN;FBXW11;GLMN;CUL1;ATG14;ACTG1;MAPK1;ATM;TLN1;RPS27A
Peroxisome	5/82	0.297988	0.999996	0	0	1.40314	1.69879	PRDX1;PMVK;PXMP2;XDH;PEX13
Riboflavin metabolism	01/8	0.304103	0.999996	0	0	3.08426	3.67147	ACP1
Lysine degradation	4/63	0.30484	0.999996	0	0	1.4647	1.74001	KMT2E;HADHA;SETD1A;ACAT2
Wnt signaling pathway	9/166	0.315627	0.999996	0	0	1.23912	1.42895	APC2;CREBBP;JUN;SMAD4;SMAD3;DAAM1;FBXW11;CUL1;WNT9A
Glycosphingolipid biosynthesis	3/45	0.321461	0.999996	0	0	1.54279	1.75088	ST8SIA1;SLC33A1;ST6GALNAC3
ErbB signaling pathway	5/85	0.324261	0.999996	0	0	1.35031	1.52073	JUN;GAB1;MAPK1;RAF1;HBEGF
Inflammatory bowel disease	4/65	0.325074	0.999996	0	0	1.41653	1.59176	JUN;SMAD3;TGFB1;IL5
Tight junction	9/169	0.334235	0.999996	0	0	1.21569	1.33229	ITGB1;ACTR3;ACTR2;MYL6;JUN;PCNA;MICALL2;CD1E;ACTG1
Th17 cell differentiation	6/107	0.337324	0.999996	0	0	1.28351	1.3948	JUN;SMAD4;SMAD3;TGFB1;MAPK1;TGFBR1
Drug metabolism	6/108	0.345247	0.999996	0	0	1.27086	1.35155	GSTO2;GMPS;AOX1;UMPS;XDH;ITPA
Long-term potentiation	4/67	0.345389	0.999996	0	0	1.37141	1.45793	CREBBP;CALML6;MAPK1;RAF1
Butanoate metabolism	2/28	0.353897	0.999996	0	0	1.66098	1.72534	HADHA;ACAT2
Phototransduction	2/28	0.353897	0.999996	0	0	1.66098	1.72534	CALML6;RHO
Fc epsilon RI signaling pathway	4/68	0.355558	0.999996	0	0	1.34991	1.3959	IL5;MAPK1;MS4A2;RAF1
Synthesis and degradation of ketone bodies	01/10	0.364419	0.999996	0	0	2.39862	2.42129	ACAT2
Pathogenic Escherichia coli infection	10/197	0.375629	0.999996	0	0	1.15541	1.13132	ITGB1;ACTR3;ACTR2;JUN;MYO5B;ABI1;F2R;RPS3;MAPK1;ACTG1
Vibrio cholerae infection	3/50	0.38264	0.999996	0	0	1.3783	1.32408	ATP6AP1;SEC61B;ACTG1
Citrate cycle (TCA cycle)	2/30	0.386095	0.999996	0	0	1.54218	1.46765	ACLY;SDHC
Glyoxylate and dicarboxylate metabolism	2/30	0.386095	0.999996	0	0	1.54218	1.46765	ACSS1;ACAT2
beta-Alanine metabolism	2/30	0.386095	0.999996	0	0	1.54218	1.46765	HADHA;ALDH6A1
GnRH signaling pathway	5/93	0.395111	0.999996	0	0	1.22704	1.13942	JUN;CALML6;MAPK1;RAF1;HBEGF
Asthma	2/31	0.401931	0.999996	0	0	1.48892	1.35712	IL5;MS4A2
Circadian rhythm	2/31	0.401931	0.999996	0	0	1.48892	1.35712	FBXW11;CUL1
IL-17 signaling pathway	5/94	0.403962	0.999996	0	0	1.21319	1.09968	JUN;IL5;MAPK1;ANAPC5;ELAVL1
Inositol phosphate metabolism	4/73	0.406251	0.999996	0	0	1.25177	1.12757	ALDH6A1;PIKFYVE;PIP5KL1;PIP4K2C
Neurotrophin signaling pathway	6/119	0.432775	0.999996	0	0	1.14648	0.960219	JUN;CALML6;GAB1;MAPK1;RAF1;SH2B1
SNARE interactions in vesicular transport	2/33	0.432999	0.999996	0	0	1.39272	1.16573	STX17;VAMP1
Pertussis	4/76	0.436317	0.999996	0	0	1.19942	0.994782	ITGB1;JUN;CALML6;MAPK1
Leishmaniasis	4/77	0.446247	0.999996	0	0	1.18293	0.954485	ITGB1;JUN;TGFB1;MAPK1
Signaling pathways regulating pluripotency of stem cells	7/143	0.448691	0.999996	0	0	1.11127	0.890598	APC2;SMAD4;SMAD3;KAT6A;MAPK1;WNT9A;RAF1
Hedgehog signaling pathway	3/56	0.454209	0.999996	0	0	1.22189	0.964309	FBXW11;CUL3;CUL1
Melanogenesis	5/101	0.46526	0.999996	0	0	1.12431	0.860279	CREBBP;CALML6;MAPK1;WNT9A;RAF1
Endometrial cancer	3/58	0.477315	0.999996	0	0	1.17733	0.870727	APC2;MAPK1;RAF1
Breast cancer	7/147	0.477477	0.999996	0	0	1.07929	0.797856	APC2;JUN;MAPK1;BRCA1;WNT9A;RAF1;BRCA2
Mucin type O-glycan biosynthesis	2/36	0.477911	0.999996	0	0	1.26963	0.937407	GALNT14;ST6GALNAC3
B cell receptor signaling pathway	4/81	0.48537	0.999996	0	0	1.12124	0.810484	JUN;MAPK1;LILRA1;RAF1
Thyroid cancer	2/37	0.492393	0.999996	0	0	1.23329	0.87376	TPM3;MAPK1
Osteoclast differentiation	6/127	0.495281	0.999996	0	0	1.07023	0.751975	JUN;TGFB1;MAPK1;LILRA1;JUNB;TGFBR1
Regulation of actin cytoskeleton	10/218	0.500902	0.999996	0	0	1.03761	0.717342	APC2;ITGB1;ACTR3;ACTR2;PIKFYVE;F2R;MAPK1;PIP4K2C;RAF1;ACTG1
Relaxin signaling pathway	6/129	0.510563	0.999996	0	0	1.05272	0.707679	JUN;TGFB1;MAPK1;RAF1;GNG11;TGFBR1
Phagosome	7/152	0.512866	0.999996	0	0	1.0418	0.695653	ITGB1;COLEC12;PIKFYVE;TFRC;ATP6AP1;SEC61B;ACTG1
Glucagon signaling pathway	5/107	0.516219	0.999996	0	0	1.05784	0.699473	CREBBP;PFKL;PPP4C;CALML6;PRMT1
mTOR signaling pathway	7/154	0.526789	0.999996	0	0	1.02752	0.658595	SEH1L;MAPK1;SLC38A9;WNT9A;RAF1;TELO2;TTI1
HIF-1 signaling pathway	5/109	0.532755	0.999996	0	0	1.03739	0.653238	CREBBP;PFKL;TFRC;MAPK1;ALDOA
Cytosolic DNA-sensing pathway	3/63	0.532948	0.999996	0	0	1.07894	0.679008	POLR1D;POLR3F;POLR2H
Selenocompound metabolism	1/17	0.537267	0.999996	0	0	1.34873	0.837912	PSTK
Viral carcinogenesis	9/203	0.547038	0.999996	0	0	1.00083	0.603741	CDC20;GTF2A1L;POLB;CREBBP;JUN;HNRNPK;UBR4;MAPK1;HDAC7
Ferroptosis	2/41	0.547699	0.999996	0	0	1.10657	0.666186	TFRC;PCBP1
Endocytosis	11/252	0.56345	0.999996	0	0	0.984484	0.564775	ACTR3;ARF4;ACTR2;ZFYVE27;SMAD3;TFRC;PIP5KL1;GBF1;VPS37A;RAB11FIP4;TGFBR1
Serotonergic synapse	5/113	0.565032	0.999996	0	0	0.99876	0.570165	TPH1;MAPK1;ALOX12;RAF1;GNG11
Hypertrophic cardiomyopathy	4/90	0.568802	0.999996	0	0	1.00343	0.566157	ITGB1;TGFB1;TPM3;ACTG1
Yersinia infection	6/137	0.56978	0.999996	0	0	0.988012	0.555761	ITGB1;ACTR3;ACTR2;JUN;MAPK1;ACTG1
Fat digestion and absorption	2/43	0.573724	0.999996	0	0	1.05248	0.584764	NPC1L1;ACAT2
Fatty acid degradation	2/43	0.573724	0.999996	0	0	1.05248	0.584764	HADHA;ACAT2
Acute myeloid leukemia	3/67	0.574955	0.999996	0	0	1.01129	0.559711	PIM1;MAPK1;RAF1
Glycolysis / Gluconeogenesis	3/67	0.574955	0.999996	0	0	1.01129	0.559711	PFKL;ALDOA;ACSS1
Pathways in cancer	23/531	0.574975	0.999996	0	0	0.976127	0.540216	APC2;ITGB1;CREBBP;JUN;SMAD4;SMAD3;TGFB1;GSTO2;TPM3;CALML6;F2R;CUL1;WNT9A;BRCA2;GNG11;TGFBR1;MSH6;IL5;MSH3;PIM1;MAPK1;RAF1;RALGDS
Glycosaminoglycan degradation	1/19	0.577391	0.999996	0	0	1.19874	0.658393	HGSNAT
Vasopressin-regulated water reabsorption	2/44	0.586321	0.999996	0	0	1.02736	0.548498	NSF;DCTN5
Rheumatoid arthritis	4/93	0.594894	0.999996	0	0	0.969451	0.503506	JUN;TGFB1;ATP6AP1;LTB
Central carbon metabolism in cancer	3/70	0.604865	0.999996	0	0	0.965856	0.485583	PFKL;MAPK1;RAF1
Epithelial cell signaling in Helicobacter pylori infection	3/70	0.604865	0.999996	0	0	0.965856	0.485583	JUN;ATP6AP1;HBEGF
Prolactin signaling pathway	3/70	0.604865	0.999996	0	0	0.965856	0.485583	MAPK1;RAF1;SOCS4
Apoptosis	6/142	0.60495	0.999996	0	0	0.951437	0.478201	JUN;AIFM1;MAPK1;ATM;RAF1;ACTG1
Type II diabetes mellitus	2/46	0.610681	0.999996	0	0	0.980564	0.483595	MAPK1;SOCS4
Pantothenate and CoA biosynthesis	1/21	0.61404	0.999996	0	0	1.07876	0.526105	PPCS
AMPK signaling pathway	5/120	0.618625	0.999996	0	0	0.93762	0.450298	PFKL;PPP2R3C;HMGCR;ADIPOR1;ELAVL1
Dilated cardiomyopathy	4/96	0.620024	0.999996	0	0	0.937691	0.448213	ITGB1;TGFB1;TPM3;ACTG1
Pyruvate metabolism	2/47	0.622444	0.999996	0	0	0.958723	0.454532	ACSS1;ACAT2
Kaposi sarcoma-associated herpesvirus infection	8/193	0.626306	0.999996	0	0	0.932291	0.436233	CREBBP;JUN;CALML6;MAPK1;ATG14;RPS27A;RAF1;GNG11
Circadian entrainment	4/97	0.62818	0.999996	0	0	0.92756	0.431249	ADCYAP1R1;CALML6;MAPK1;GNG11
Fc gamma R-mediated phagocytosis	4/97	0.62818	0.999996	0	0	0.92756	0.431249	ACTR3;ACTR2;MAPK1;RAF1
Phosphatidylinositol signaling system	4/97	0.62818	0.999996	0	0	0.92756	0.431249	CDS1;PIKFYVE;CALML6;PIP4K2C
Intestinal immune network for IgA production	2/48	0.633931	0.999996	0	0	0.937832	0.427479	TGFB1;IL5
Phospholipase D signaling pathway	6/148	0.644996	0.999996	0	0	0.910948	0.39946	F2R;GAB1;MAPK1;RAF1;MS4A2;RALGDS
Platelet activation	5/124	0.647429	0.999996	0	0	0.905913	0.393842	ITGB1;F2R;MAPK1;TLN1;ACTG1
Proximal tubule bicarbonate reclamation	1/23	0.647513	0.999996	0	0	0.980586	0.426178	SLC25A10
Renin-angiotensin system	1/23	0.647513	0.999996	0	0	0.980586	0.426178	ATP6AP2
Glioma	3/75	0.651525	0.999996	0	0	0.898547	0.384974	CALML6;MAPK1;RAF1
Gastric acid secretion	3/76	0.660369	0.999996	0	0	0.886191	0.367731	SLC9A4;CALML6;ACTG1
Chagas disease	4/102	0.667249	0.999996	0	0	0.880004	0.356042	JUN;TGFB1;MAPK1;TGFBR1
Lysosome	5/128	0.674824	0.999996	0	0	0.876268	0.344639	AP4M1;HGSNAT;ATP6AP1;AP1G1;NPC2
C-type lectin receptor signaling pathway	4/104	0.682065	0.999996	0	0	0.862313	0.329946	JUN;CALML6;MAPK1;RAF1
T cell receptor signaling pathway	4/104	0.682065	0.999996	0	0	0.862313	0.329946	JUN;IL5;MAPK1;RAF1
Oxytocin signaling pathway	6/154	0.682494	0.999996	0	0	0.873741	0.33377	MYL6;JUN;CALML6;MAPK1;RAF1;ACTG1
Tuberculosis	7/180	0.690038	0.999996	0	0	0.871899	0.323482	HSPA9;CREBBP;TGFB1;ATP6AP1;CALML6;MAPK1;RAF1
Proteoglycans in cancer	8/205	0.692221	0.999996	0	0	0.874947	0.321849	ITGB1;TGFB1;GAB1;MAPK1;WNT9A;RAF1;HBEGF;ACTG1
Glycosylphosphatidylinositol (GPI)-anchor biosynthesis	1/26	0.692365	0.999996	0	0	0.86278	0.317193	PIGL
Parathyroid hormone synthesis, secretion and action	4/106	0.696413	0.999996	0	0	0.845316	0.305845	SLC34A3;MAPK1;RAF1;HBEGF
Fatty acid elongation	1/27	0.706011	0.999996	0	0	0.829552	0.288787	HADHA
Vascular smooth muscle contraction	5/133	0.707027	0.999996	0	0	0.841817	0.291847	MYL6;CALCB;CALML6;MAPK1;RAF1
Rap1 signaling pathway	8/210	0.717394	0.999996	0	0	0.853064	0.283328	ITGB1;CALML6;F2R;MAPK1;TLN1;RAF1;RALGDS;ACTG1
Glutathione metabolism	2/57	0.725207	0.999996	0	0	0.783998	0.251897	GSTO2;PGD
JAK-STAT signaling pathway	6/162	0.72832	0.999996	0	0	0.828584	0.262673	CREBBP;IL5;PIM1;AOX1;RAF1;SOCS4
Estrogen signaling pathway	5/137	0.731135	0.999996	0	0	0.816135	0.255579	JUN;CALML6;MAPK1;RAF1;HBEGF
TNF signaling pathway	4/112	0.736644	0.999996	0	0	0.798102	0.24394	JUN;MAPK1;DNM1L;JUNB
Notch signaling pathway	2/59	0.74267	0.999996	0	0	0.75641	0.225035	APH1A;CREBBP
VEGF signaling pathway	2/59	0.74267	0.999996	0	0	0.75641	0.225035	MAPK1;RAF1
cAMP signaling pathway	8/216	0.745748	0.999996	0	0	0.828193	0.242965	ADCYAP1R1;CREBBP;JUN;HCAR1;CALML6;F2R;MAPK1;RAF1
Long-term depression	2/60	0.751039	0.999996	0	0	0.74333	0.212813	MAPK1;RAF1
Mineral absorption	2/60	0.751039	0.999996	0	0	0.74333	0.212813	SLC34A3;MT2A
Galactose metabolism	1/31	0.75481	0.999996	0	0	0.718795	0.202189	PFKL
PD-L1 expression and PD-1 checkpoint pathway in cancer	3/89	0.760636	0.999996	0	0	0.751719	0.20567	JUN;MAPK1;RAF1
Protein processing in endoplasmic reticulum	6/171	0.774074	0.999996	0	0	0.783017	0.200521	CUL1;SYVN1;DERL2;PREB;HYOU1;SEC61B
Basal cell carcinoma	2/63	0.774753	0.999996	0	0	0.706661	0.180348	APC2;WNT9A
Growth hormone synthesis, secretion and action	4/119	0.778334	0.999996	0	0	0.749246	0.18776	CREBBP;MAPK1;RAF1;JUNB
Sphingolipid signaling pathway	4/119	0.778334	0.999996	0	0	0.749246	0.18776	PPP2R3C;MAPK1;RAF1;MS4A2
Salmonella infection	9/249	0.778429	0.999996	0	0	0.807041	0.202145	ACTR3;ACTR2;DCTN5;JUN;ABI1;RPS3;MAPK1;RAF1;ACTG1
Th1 and Th2 cell differentiation	3/92	0.780034	0.999996	0	0	0.726265	0.180417	JUN;IL5;MAPK1
GnRH secretion	2/64	0.782207	0.999996	0	0	0.695227	0.170773	MAPK1;RAF1
Pentose and glucuronate interconversions	1/34	0.786021	0.999996	0	0	0.653347	0.157307	RPE
Nicotinate and nicotinamide metabolism	1/35	0.795517	0.999996	0	0	0.634098	0.145059	AOX1
Human papillomavirus infection	12/331	0.800106	0.999996	0	0	0.80895	0.180405	APC2;ITGB1;CREBBP;ATP6AP1;PPP2R3C;UBR4;MAPK1;ATM;WNT9A;TUBG1;RAF1;ATR
Tyrosine metabolism	1/36	0.804591	0.999996	0	0	0.615948	0.13392	AOX1
Prostate cancer	3/97	0.809469	0.999996	0	0	0.687453	0.145311	CREBBP;MAPK1;RAF1
Mitophagy	2/68	0.809896	0.999996	0	0	0.652955	0.137676	JUN;RPS27A
Aldosterone-regulated sodium reabsorption	1/37	0.813263	0.999996	0	0	0.598807	0.123774	MAPK1
Amphetamine addiction	2/69	0.816309	0.999996	0	0	0.643176	0.130541	JUN;CALML6
Renin secretion	2/69	0.816309	0.999996	0	0	0.643176	0.130541	ADCYAP1R1;CALML6
Hematopoietic cell lineage	3/99	0.820277	0.999996	0	0	0.673061	0.133342	IL5;TFRC;CD1E
Allograft rejection	1/38	0.821551	0.999996	0	0	0.582593	0.114515	IL5
Primary immunodeficiency	1/38	0.821551	0.999996	0	0	0.582593	0.114515	UNG
Melanoma	2/72	0.834401	0.999996	0	0	0.615514	0.111433	MAPK1;RAF1
Non-small cell lung cancer	2/72	0.834401	0.999996	0	0	0.615514	0.111433	MAPK1;RAF1
Amoebiasis	3/102	0.835508	0.999996	0	0	0.652562	0.117276	TGFB1;PRDX1;CD1E
Alcoholism	6/186	0.837097	0.999996	0	0	0.717197	0.127529	CALML6;HAT1;MAPK1;RAF1;GNG11;HDAC7
Type I diabetes mellitus	1/43	0.857793	0.999996	0	0	0.513102	0.0787061	ICA1
Arrhythmogenic right ventricular cardiomyopathy	2/77	0.861002	0.999996	0	0	0.574329	0.0859531	ITGB1;ACTG1
Autophagy	4/137	0.861684	0.999996	0	0	0.64723	0.0963512	STX17;MAPK1;ATG14;RAF1
Insulin signaling pathway	4/137	0.861684	0.999996	0	0	0.64723	0.0963512	CALML6;MAPK1;RAF1;SOCS4
Fluid shear stress and atherosclerosis	4/139	0.869045	0.999996	0	0	0.637575	0.08949	JUN;GSTO2;CALML6;ACTG1
Toxoplasmosis	3/112	0.878489	0.999996	0	0	0.592382	0.0767443	ITGB1;TGFB1;MAPK1
Other types of O-glycan biosynthesis	1/47	0.881415	0.999996	0	0	0.468386	0.0591228	GALNT14
Influenza A	5/172	0.883061	0.999996	0	0	0.643899	0.0800762	CREBBP;MAPK1;RAF1;NXT2;ACTG1
Focal adhesion	6/201	0.885136	0.999996	0	0	0.661503	0.0807124	ITGB1;JUN;MAPK1;TLN1;RAF1;ACTG1
Cocaine addiction	1/49	0.891713	0.999996	0	0	0.448823	0.0514402	JUN
Ras signaling pathway	7/232	0.893178	0.999996	0	0	0.668553	0.0755259	CALML6;GAB1;MAPK1;SHOC2;RAF1;RALGDS;GNG11
Cholesterol metabolism	1/50	0.896522	0.999996	0	0	0.43964	0.0480232	NPC2
Malaria	1/50	0.896522	0.999996	0	0	0.43964	0.0480232	TGFB1
N-Glycan biosynthesis	1/50	0.896522	0.999996	0	0	0.43964	0.0480232	ALG8
Adrenergic signaling in cardiomyocytes	4/150	0.903771	0.999996	0	0	0.589196	0.0596144	CALML6;TPM3;PPP2R3C;MAPK1
ECM-receptor interaction	2/88	0.906282	0.999996	0	0	0.500579	0.0492593	ITGB1;HMMR
Gap junction	2/88	0.906282	0.999996	0	0	0.500579	0.0492593	MAPK1;RAF1
GABAergic synapse	2/89	0.90963	0.999996	0	0	0.494799	0.0468659	NSF;GNG11
Autoimmune thyroid disease	1/53	0.909705	0.999996	0	0	0.414211	0.0391986	IL5
Glycosaminoglycan biosynthesis	1/53	0.909705	0.999996	0	0	0.414211	0.0391986	EXT1
Morphine addiction	2/91	0.915993	0.999996	0	0	0.483629	0.0424367	PDE7B;GNG11
Legionellosis	1/57	0.924711	0.999996	0	0	0.384544	0.0300997	HBS1L
Neutrophil extracellular trap formation	5/189	0.925364	0.999996	0	0	0.583884	0.0452907	HAT1;MAPK1;RAF1;ACTG1;HDAC7
Natural killer cell mediated cytotoxicity	3/131	0.933559	0.999996	0	0	0.503946	0.0346469	MAPK1;RAF1;ULBP2
Viral myocarditis	1/60	0.934307	0.999996	0	0	0.364933	0.0247974	ACTG1
Glycerophospholipid metabolism	2/98	0.935098	0.999996	0	0	0.448199	0.0300759	CDS1;PEMT
Inflammatory mediator regulation of TRP channels	2/98	0.935098	0.999996	0	0	0.448199	0.0300759	CALML6;ALOX12
MicroRNAs in cancer	9/310	0.935152	0.999996	0	0	0.641408	0.043004	APC2;CREBBP;HNRNPK;PIM1;MAPK1;ATM;KIF23;BRCA1;RAF1
Dopaminergic synapse	3/132	0.935695	0.999996	0	0	0.500013	0.0332339	CALML6;PPP2R3C;GNG11
Arachidonic acid metabolism	1/61	0.937226	0.999996	0	0	0.358832	0.0232635	ALOX12
NF-kappa B signaling pathway	2/104	0.948123	0.999996	0	0	0.421702	0.0224646	ATM;LTB
Toll-like receptor signaling pathway	2/104	0.948123	0.999996	0	0	0.421702	0.0224646	JUN;MAPK1
Cytokine-cytokine receptor interaction	8/295	0.952701	0.999996	0	0	0.597716	0.0289617	IL31;TGFB1;IL5;TNFSF12;CXCR5;LTB;TNFRSF4;TGFBR1
Retinol metabolism	1/68	0.954335	0.999996	0	0	0.321224	0.0150143	AOX1
Adipocytokine signaling pathway	1/69	0.956364	0.999996	0	0	0.316484	0.0141203	ADIPOR1
Cell adhesion molecules	3/148	0.962277	0.999996	0	0	0.444464	0.0170911	ITGB1;VTCN1;MPZL1
Retrograde endocannabinoid signaling	3/148	0.962277	0.999996	0	0	0.444464	0.0170911	NDUFA1;MAPK1;GNG11
Axon guidance	4/182	0.963051	0.999996	0	0	0.482458	0.0181643	ITGB1;MAPK1;UNC5D;RAF1
Cholinergic synapse	2/113	0.963089	0.999996	0	0	0.387326	0.0145672	MAPK1;GNG11
Glutamatergic synapse	2/114	0.964469	0.999996	0	0	0.383848	0.0138865	MAPK1;GNG11
Leukocyte transendothelial migration	2/114	0.964469	0.999996	0	0	0.383848	0.0138865	ITGB1;ACTG1
Metabolism of xenobiotics by cytochrome P450	1/76	0.968261	0.999996	0	0	0.28684	0.00925156	GSTO2
Cushing syndrome	3/155	0.970298	0.999996	0	0	0.423839	0.0127795	APC2;MAPK1;WNT9A
Antigen processing and presentation	1/78	0.971021	0.999996	0	0	0.27936	0.00821517	PSME3
Synaptic vesicle cycle	1/78	0.971021	0.999996	0	0	0.27936	0.00821517	NSF
Hepatitis C	3/157	0.972276	0.999996	0	0	0.418291	0.0117606	PSME3;MAPK1;RAF1
Chemokine signaling pathway	4/192	0.97303	0.999996	0	0	0.456554	0.0124823	CXCR5;MAPK1;RAF1;GNG11
Complement and coagulation cascades	1/85	0.978925	0.999996	0	0	0.255986	0.00545263	F2R
Insulin secretion	1/86	0.979862	0.999996	0	0	0.252961	0.00514606	ADCYAP1R1
Taste transduction	1/86	0.979862	0.999996	0	0	0.252961	0.00514606	TAS2R3
cGMP-PKG signaling pathway	3/167	0.980426	0.999996	0	0	0.392578	0.00776059	CALML6;MAPK1;RAF1
Bile secretion	1/90	0.983214	0.999996	0	0	0.241541	0.00408899	HMGCR
Small cell lung cancer	1/92	0.984674	0.999996	0	0	0.236208	0.00364808	ITGB1
Salivary secretion	1/93	0.985356	0.999996	0	0	0.233628	0.00344648	CALML6
NOD-like receptor signaling pathway	3/181	0.988088	0.999996	0	0	0.361434	0.00433108	JUN;MAPK1;DNM1L
Aldosterone synthesis and secretion	1/98	0.988337	0.999996	0	0	0.221527	0.00259878	CALML6
Viral protein interaction with cytokine and cytokine receptor	1/100	0.989352	0.999996	0	0	0.217029	0.00232323	CXCR5
Longevity regulating pathway	1/102	0.990279	0.999996	0	0	0.212709	0.00207781	ADIPOR1
Protein digestion and absorption	1/103	0.990712	0.999996	0	0	0.210613	0.00196532	SLC15A1
Human cytomegalovirus infection	4/225	0.990856	0.999996	0	0	0.387704	0.00356134	CALML6;MAPK1;RAF1;GNG11
MAPK signaling pathway	6/294	0.990996	0.999996	0	0	0.445691	0.00403112	JUN;TGFB1;MAPK1;RAF1;MAP4K3;TGFBR1
Insulin resistance	1/108	0.992603	0.999996	0	0	0.200718	0.00149015	GFPT1
Necroptosis	2/159	0.993911	0.999996	0	0	0.273179	0.00166842	AIFM1;DNM1L
Chemical carcinogenesis	4/239	0.994319	0.999996	0	0	0.364336	0.00207576	JUN;GSTO2;MAPK1;RAF1
PI3K-Akt signaling pathway	7/354	0.995972	0.999996	0	0	0.4307	0.00173838	ITGB1;PPP2R3C;F2R;MAPK1;BRCA1;RAF1;GNG11
Lipid and atherosclerosis	3/215	0.996567	0.999996	0	0	0.302923	0.00104158	JUN;CALML6;MAPK1
Systemic lupus erythematosus	1/135	0.997838	0.999996	0	0	0.160047	0.000346353	SNRPD1
Measles	1/139	0.998198	0.999996	0	0	0.155375	0.000280172	JUN
Calcium signaling pathway	3/240	0.998662	0.999996	0	0	0.270611	0.000362308	CALML6;F2R;MCOLN2
Epstein-Barr virus infection	2/202	0.99894	0.999996	0	0	0.213959	0.000226927	JUN;PSMD4
Neuroactive ligand-receptor interaction	5/341	0.999391	0.999996	0	0	0.317179	0.000193209	ADCYAP1R1;CALCB;UCN3;F2R;PTGDR
Transcriptional misregulation in cancer	1/192	0.999837	0.999996	0	0	0.111947	1.82203e-05	ATM
Olfactory transduction	5/440	0.999979	0.999996	0	0	0.243702	5.05688e-06	OR1S2;CALML6;OR51E2;OR1J2;OR2T35
Herpes simplex virus 1 infection	1/498	0.999996	0.999996	0	0	0.0423263	1.82993e-07	ZNF627
